# Prediction and Evolution of B Cell Epitopes of Surface Protein in SARS-CoV-2

**DOI:** 10.1101/2020.04.03.022723

**Authors:** Jerome R Lon, Yunmeng Bai, Bingxu Zhong, Fuqaing Cai, Hongli Du

## Abstract

The discovery of epitopes is helpful to the development of SARS-CoV-2 vaccine. The sequences of the surface protein of SARS-CoV-2 and its proximal sequences were obtained by BLAST, the sequences of the whole genome of SARS-CoV-2 were obtained from the GenBank. Based on the NCBI Reference Sequence: NC_045512.2, the conformational and linear B cell epitopes of the surface protein were predicted separately by various prediction methods. Furthermore, the conservation of the epitopes, the adaptability and other evolutionary characteristics were also analyzed. 7 epitopes were predicted, including 5 linear epitopes and 2 conformational epitopes, one of the linear and one of the conformational were coincide. The epitope D mutated easily, but the other epitopes were very conservative and the epitope C was the most conservative. It is worth mentioning that all of the 6 dominated epitopes were absolutely conservative in nearly 1000 SARS-CoV-2 genomes, and they deserved further study. The findings would facilitate the vaccine development, had the potential to be directly applied on the treatment in this disease, but also have the potential to prevent the possible threats caused by other types of coronavirus.
