## Supplementary material for "Prediction and Evolution of B Cell Epitopes of Surface Protein in SARS-CoV-2": Table S1 Bepipred2.0 linear epitope prediction results.xlsx

### Sheet: S
Position	Residue	Score	Assignment
0	M	0.183	.
1	F	0.205	.
2	V	0.233	.
3	F	0.265	.
4	L	0.302	.
5	V	0.301	.
6	L	0.305	.
7	L	0.305	.
8	P	0.334	.
9	L	0.381	E
10	V	0.432	E
11	S	0.469	E
12	S	0.509	E
13	Q	0.542	E
14	C	0.572	E
15	V	0.583	E
16	N	0.617	E
17	L	0.631	E
18	T	0.64	E
19	T	0.641	E
20	R	0.649	E
21	T	0.651	E
22	Q	0.644	E
23	L	0.631	E
24	P	0.625	E
25	P	0.616	E
26	A	0.606	E
27	Y	0.598	E
28	T	0.587	E
29	N	0.573	E
30	S	0.554	E
31	F	0.542	E
32	T	0.549	E
33	R	0.547	E
34	G	0.527	E
35	V	0.525	E
36	Y	0.506	E
37	Y	0.485	E
38	P	0.464	E
39	D	0.455	E
40	K	0.449	E
41	V	0.431	E
42	F	0.421	E
43	R	0.408	E
44	S	0.402	E
45	S	0.393	E
46	V	0.401	E
47	L	0.423	E
48	H	0.428	E
49	S	0.425	E
50	T	0.425	E
51	Q	0.426	E
52	D	0.445	E
53	L	0.441	E
54	F	0.454	E
55	L	0.471	E
56	P	0.478	E
57	F	0.489	E
58	F	0.512	E
59	S	0.537	E
60	N	0.548	E
61	V	0.555	E
62	T	0.564	E
63	W	0.565	E
64	F	0.566	E
65	H	0.561	E
66	A	0.575	E
67	I	0.582	E
68	H	0.573	E
69	V	0.586	E
70	S	0.586	E
71	G	0.579	E
72	T	0.579	E
73	N	0.572	E
74	G	0.555	E
75	T	0.54	E
76	K	0.531	E
77	R	0.529	E
78	F	0.513	E
79	D	0.505	E
80	N	0.503	E
81	P	0.486	E
82	V	0.475	E
83	L	0.487	E
84	P	0.48	E
85	F	0.458	E
86	N	0.457	E
87	D	0.439	E
88	G	0.434	E
89	V	0.437	E
90	Y	0.45	E
91	F	0.458	E
92	A	0.469	E
93	S	0.476	E
94	T	0.497	E
95	E	0.494	E
96	K	0.51	E
97	S	0.511	E
98	N	0.489	E
99	I	0.473	E
100	I	0.436	E
101	R	0.405	E
102	G	0.383	E
103	W	0.373	E
104	I	0.378	E
105	F	0.396	E
106	G	0.411	E
107	T	0.437	E
108	T	0.45	E
109	L	0.476	E
110	D	0.474	E
111	S	0.462	E
112	K	0.431	E
113	T	0.389	E
114	Q	0.347	.
115	S	0.308	.
116	L	0.299	.
117	L	0.301	.
118	I	0.303	.
119	V	0.312	.
120	N	0.336	.
121	N	0.346	.
122	A	0.368	E
123	T	0.37	E
124	N	0.379	E
125	V	0.363	E
126	V	0.339	.
127	I	0.338	.
128	K	0.331	.
129	V	0.335	.
130	C	0.341	.
131	E	0.346	.
132	F	0.384	E
133	Q	0.409	E
134	F	0.445	E
135	C	0.481	E
136	N	0.488	E
137	D	0.509	E
138	P	0.513	E
139	F	0.542	E
140	L	0.564	E
141	G	0.572	E
142	V	0.582	E
143	Y	0.588	E
144	Y	0.586	E
145	H	0.595	E
146	K	0.606	E
147	N	0.608	E
148	N	0.598	E
149	K	0.592	E
150	S	0.577	E
151	W	0.562	E
152	M	0.533	E
153	E	0.524	E
154	S	0.493	E
155	E	0.478	E
156	F	0.467	E
157	R	0.459	E
158	V	0.46	E
159	Y	0.475	E
160	S	0.479	E
161	S	0.491	E
162	A	0.489	E
163	N	0.493	E
164	N	0.494	E
165	C	0.489	E
166	T	0.478	E
167	F	0.469	E
168	E	0.453	E
169	Y	0.447	E
170	V	0.444	E
171	S	0.442	E
172	Q	0.453	E
173	P	0.456	E
174	F	0.46	E
175	L	0.493	E
176	M	0.512	E
177	D	0.526	E
178	L	0.534	E
179	E	0.54	E
180	G	0.549	E
181	K	0.556	E
182	Q	0.569	E
183	G	0.584	E
184	N	0.571	E
185	F	0.558	E
186	K	0.539	E
187	N	0.519	E
188	L	0.511	E
189	R	0.489	E
190	E	0.485	E
191	F	0.47	E
192	V	0.463	E
193	F	0.468	E
194	K	0.461	E
195	N	0.463	E
196	I	0.463	E
197	D	0.454	E
198	G	0.458	E
199	Y	0.453	E
200	F	0.445	E
201	K	0.443	E
202	I	0.45	E
203	Y	0.471	E
204	S	0.49	E
205	K	0.515	E
206	H	0.543	E
207	T	0.566	E
208	P	0.581	E
209	I	0.606	E
210	N	0.621	E
211	L	0.606	E
212	V	0.596	E
213	R	0.604	E
214	D	0.609	E
215	L	0.612	E
216	P	0.612	E
217	Q	0.601	E
218	G	0.573	E
219	F	0.553	E
220	S	0.534	E
221	A	0.499	E
222	L	0.446	E
223	E	0.399	E
224	P	0.347	.
225	L	0.328	.
226	V	0.305	.
227	D	0.313	.
228	L	0.319	.
229	P	0.35	.
230	I	0.378	E
231	G	0.409	E
232	I	0.449	E
233	N	0.472	E
234	I	0.48	E
235	T	0.488	E
236	R	0.459	E
237	F	0.431	E
238	Q	0.387	E
239	T	0.35	E
240	L	0.319	.
241	L	0.292	.
242	A	0.289	.
243	L	0.282	.
244	H	0.294	.
245	R	0.325	.
246	S	0.355	E
247	Y	0.398	E
248	L	0.458	E
249	T	0.51	E
250	P	0.548	E
251	G	0.584	E
252	D	0.607	E
253	S	0.633	E
254	S	0.651	E
255	S	0.648	E
256	G	0.634	E
257	W	0.599	E
258	T	0.555	E
259	A	0.514	E
260	G	0.463	E
261	A	0.427	E
262	A	0.377	E
263	A	0.332	.
264	Y	0.321	.
265	Y	0.307	.
266	V	0.32	.
267	G	0.341	.
268	Y	0.363	E
269	L	0.388	E
270	Q	0.407	E
271	P	0.412	E
272	R	0.417	E
273	T	0.42	E
274	F	0.427	E
275	L	0.43	E
276	L	0.437	E
277	K	0.445	E
278	Y	0.442	E
279	N	0.443	E
280	E	0.45	E
281	N	0.474	E
282	G	0.47	E
283	T	0.464	E
284	I	0.441	E
285	T	0.426	E
286	D	0.401	E
287	A	0.415	E
288	V	0.425	E
289	D	0.448	E
290	C	0.461	E
291	A	0.484	E
292	L	0.502	E
293	D	0.52	E
294	P	0.51	E
295	L	0.525	E
296	S	0.491	E
297	E	0.476	E
298	T	0.465	E
299	K	0.465	E
300	C	0.463	E
301	T	0.471	E
302	L	0.487	E
303	K	0.504	E
304	S	0.507	E
305	F	0.536	E
306	T	0.544	E
307	V	0.548	E
308	E	0.537	E
309	K	0.534	E
310	G	0.531	E
311	I	0.529	E
312	Y	0.547	E
313	Q	0.549	E
314	T	0.562	E
315	S	0.565	E
316	N	0.568	E
317	F	0.57	E
318	R	0.558	E
319	V	0.555	E
320	Q	0.539	E
321	P	0.51	E
322	T	0.489	E
323	E	0.471	E
324	S	0.456	E
325	I	0.463	E
326	V	0.479	E
327	R	0.495	E
328	F	0.508	E
329	P	0.524	E
330	N	0.543	E
331	I	0.557	E
332	T	0.562	E
333	N	0.572	E
334	L	0.554	E
335	C	0.546	E
336	P	0.534	E
337	F	0.531	E
338	G	0.539	E
339	E	0.538	E
340	V	0.555	E
341	F	0.566	E
342	N	0.567	E
343	A	0.593	E
344	T	0.597	E
345	R	0.606	E
346	F	0.601	E
347	A	0.584	E
348	S	0.582	E
349	V	0.564	E
350	Y	0.565	E
351	A	0.583	E
352	W	0.582	E
353	N	0.573	E
354	R	0.585	E
355	K	0.593	E
356	R	0.598	E
357	I	0.6	E
358	S	0.598	E
359	N	0.583	E
360	C	0.555	E
361	V	0.524	E
362	A	0.519	E
363	D	0.489	E
364	Y	0.478	E
365	S	0.485	E
366	V	0.484	E
367	L	0.493	E
368	Y	0.512	E
369	N	0.528	E
370	S	0.546	E
371	A	0.558	E
372	S	0.562	E
373	F	0.574	E
374	S	0.546	E
375	T	0.538	E
376	F	0.532	E
377	K	0.51	E
378	C	0.509	E
379	Y	0.506	E
380	G	0.511	E
381	V	0.538	E
382	S	0.52	E
383	P	0.553	E
384	T	0.569	E
385	K	0.578	E
386	L	0.591	E
387	N	0.582	E
388	D	0.581	E
389	L	0.561	E
390	C	0.535	E
391	F	0.536	E
392	T	0.512	E
393	N	0.487	E
394	V	0.471	E
395	Y	0.442	E
396	A	0.417	E
397	D	0.4	E
398	S	0.409	E
399	F	0.418	E
400	V	0.431	E
401	I	0.452	E
402	R	0.478	E
403	G	0.516	E
404	D	0.561	E
405	E	0.601	E
406	V	0.622	E
407	R	0.635	E
408	Q	0.64	E
409	I	0.637	E
410	A	0.63	E
411	P	0.625	E
412	G	0.606	E
413	Q	0.583	E
414	T	0.579	E
415	G	0.574	E
416	K	0.559	E
417	I	0.551	E
418	A	0.535	E
419	D	0.522	E
420	Y	0.512	E
421	N	0.508	E
422	Y	0.524	E
423	K	0.526	E
424	L	0.518	E
425	P	0.507	E
426	D	0.479	E
427	D	0.465	E
428	F	0.45	E
429	T	0.422	E
430	G	0.395	E
431	C	0.35	E
432	V	0.334	.
433	I	0.335	.
434	A	0.359	E
435	W	0.405	E
436	N	0.426	E
437	S	0.452	E
438	N	0.498	E
439	N	0.533	E
440	L	0.566	E
441	D	0.582	E
442	S	0.597	E
443	K	0.591	E
444	V	0.585	E
445	G	0.587	E
446	G	0.585	E
447	N	0.567	E
448	Y	0.545	E
449	N	0.545	E
450	Y	0.523	E
451	L	0.504	E
452	Y	0.505	E
453	R	0.509	E
454	L	0.512	E
455	F	0.523	E
456	R	0.53	E
457	K	0.548	E
458	S	0.551	E
459	N	0.57	E
460	L	0.588	E
461	K	0.575	E
462	P	0.57	E
463	F	0.563	E
464	E	0.547	E
465	R	0.542	E
466	D	0.536	E
467	I	0.541	E
468	S	0.553	E
469	T	0.561	E
470	E	0.582	E
471	I	0.585	E
472	Y	0.597	E
473	Q	0.605	E
474	A	0.611	E
475	G	0.593	E
476	S	0.584	E
477	T	0.557	E
478	P	0.541	E
479	C	0.542	E
480	N	0.535	E
481	G	0.523	E
482	V	0.52	E
483	E	0.519	E
484	G	0.54	E
485	F	0.545	E
486	N	0.559	E
487	C	0.567	E
488	Y	0.564	E
489	F	0.559	E
490	P	0.561	E
491	L	0.556	E
492	Q	0.546	E
493	S	0.534	E
494	Y	0.53	E
495	G	0.53	E
496	F	0.526	E
497	Q	0.512	E
498	P	0.51	E
499	T	0.505	E
500	N	0.5	E
501	G	0.489	E
502	V	0.478	E
503	G	0.457	E
504	Y	0.424	E
505	Q	0.384	E
506	P	0.352	E
507	Y	0.333	.
508	R	0.335	.
509	V	0.335	.
510	V	0.352	E
511	V	0.372	E
512	L	0.386	E
513	S	0.421	E
514	F	0.478	E
515	E	0.513	E
516	L	0.547	E
517	L	0.55	E
518	H	0.558	E
519	A	0.558	E
520	P	0.551	E
521	A	0.552	E
522	T	0.55	E
523	V	0.549	E
524	C	0.566	E
525	G	0.57	E
526	P	0.573	E
527	K	0.584	E
528	K	0.59	E
529	S	0.593	E
530	T	0.595	E
531	N	0.589	E
532	L	0.567	E
533	V	0.53	E
534	K	0.511	E
535	N	0.503	E
536	K	0.488	E
537	C	0.477	E
538	V	0.464	E
539	N	0.463	E
540	F	0.46	E
541	N	0.454	E
542	F	0.464	E
543	N	0.46	E
544	G	0.441	E
545	L	0.423	E
546	T	0.423	E
547	G	0.404	E
548	T	0.403	E
549	G	0.406	E
550	V	0.409	E
551	L	0.428	E
552	T	0.455	E
553	E	0.492	E
554	S	0.518	E
555	N	0.538	E
556	K	0.573	E
557	K	0.579	E
558	F	0.577	E
559	L	0.579	E
560	P	0.548	E
561	F	0.509	E
562	Q	0.481	E
563	Q	0.47	E
564	F	0.463	E
565	G	0.461	E
566	R	0.462	E
567	D	0.456	E
568	I	0.446	E
569	A	0.462	E
570	D	0.451	E
571	T	0.44	E
572	T	0.432	E
573	D	0.418	E
574	A	0.418	E
575	V	0.433	E
576	R	0.449	E
577	D	0.462	E
578	P	0.473	E
579	Q	0.505	E
580	T	0.515	E
581	L	0.522	E
582	E	0.505	E
583	I	0.493	E
584	L	0.468	E
585	D	0.451	E
586	I	0.46	E
587	T	0.46	E
588	P	0.46	E
589	C	0.473	E
590	S	0.465	E
591	F	0.474	E
592	G	0.454	E
593	G	0.427	E
594	V	0.406	E
595	S	0.391	E
596	V	0.384	E
597	I	0.392	E
598	T	0.417	E
599	P	0.45	E
600	G	0.475	E
601	T	0.509	E
602	N	0.543	E
603	T	0.562	E
604	S	0.538	E
605	N	0.511	E
606	Q	0.465	E
607	V	0.422	E
608	A	0.394	E
609	V	0.376	E
610	L	0.369	E
611	Y	0.377	E
612	Q	0.379	E
613	D	0.419	E
614	V	0.463	E
615	N	0.503	E
616	C	0.533	E
617	T	0.55	E
618	E	0.561	E
619	V	0.555	E
620	P	0.551	E
621	V	0.555	E
622	A	0.555	E
623	I	0.554	E
624	H	0.553	E
625	A	0.546	E
626	D	0.538	E
627	Q	0.532	E
628	L	0.533	E
629	T	0.526	E
630	P	0.522	E
631	T	0.513	E
632	W	0.496	E
633	R	0.5	E
634	V	0.505	E
635	Y	0.515	E
636	S	0.524	E
637	T	0.532	E
638	G	0.537	E
639	S	0.549	E
640	N	0.539	E
641	V	0.541	E
642	F	0.522	E
643	Q	0.502	E
644	T	0.465	E
645	R	0.44	E
646	A	0.411	E
647	G	0.394	E
648	C	0.36	E
649	L	0.366	E
650	I	0.367	E
651	G	0.389	E
652	A	0.422	E
653	E	0.467	E
654	H	0.493	E
655	V	0.531	E
656	N	0.561	E
657	N	0.583	E
658	S	0.595	E
659	Y	0.603	E
660	E	0.603	E
661	C	0.591	E
662	D	0.566	E
663	I	0.55	E
664	P	0.525	E
665	I	0.502	E
666	G	0.491	E
667	A	0.479	E
668	G	0.465	E
669	I	0.469	E
670	C	0.486	E
671	A	0.508	E
672	S	0.541	E
673	Y	0.566	E
674	Q	0.594	E
675	T	0.633	E
676	Q	0.651	E
677	T	0.681	E
678	N	0.693	E
679	S	0.68	E
680	P	0.695	E
681	R	0.689	E
682	R	0.692	E
683	A	0.683	E
684	R	0.669	E
685	S	0.651	E
686	V	0.614	E
687	A	0.577	E
688	S	0.549	E
689	Q	0.517	E
690	S	0.496	E
691	I	0.485	E
692	I	0.497	E
693	A	0.498	E
694	Y	0.523	E
695	T	0.554	E
696	M	0.578	E
697	S	0.616	E
698	L	0.635	E
699	G	0.653	E
700	A	0.665	E
701	E	0.664	E
702	N	0.676	E
703	S	0.669	E
704	V	0.657	E
705	A	0.646	E
706	Y	0.626	E
707	S	0.58	E
708	N	0.559	E
709	N	0.51	E
710	S	0.486	E
711	I	0.472	E
712	A	0.463	E
713	I	0.454	E
714	P	0.451	E
715	T	0.447	E
716	N	0.464	E
717	F	0.462	E
718	T	0.484	E
719	I	0.484	E
720	S	0.471	E
721	V	0.456	E
722	T	0.448	E
723	T	0.448	E
724	E	0.448	E
725	I	0.463	E
726	L	0.475	E
727	P	0.486	E
728	V	0.492	E
729	S	0.489	E
730	M	0.488	E
731	T	0.47	E
732	K	0.455	E
733	T	0.431	E
734	S	0.409	E
735	V	0.394	E
736	D	0.387	E
737	C	0.369	E
738	T	0.36	E
739	M	0.373	E
740	Y	0.404	E
741	I	0.422	E
742	C	0.456	E
743	G	0.474	E
744	D	0.476	E
745	S	0.479	E
746	T	0.496	E
747	E	0.503	E
748	C	0.473	E
749	S	0.464	E
750	N	0.459	E
751	L	0.435	E
752	L	0.422	E
753	L	0.417	E
754	Q	0.409	E
755	Y	0.378	E
756	G	0.386	E
757	S	0.407	E
758	F	0.39	E
759	C	0.388	E
760	T	0.404	E
761	Q	0.401	E
762	L	0.39	E
763	N	0.397	E
764	R	0.423	E
765	A	0.418	E
766	L	0.42	E
767	T	0.443	E
768	G	0.446	E
769	I	0.445	E
770	A	0.468	E
771	V	0.496	E
772	E	0.506	E
773	Q	0.504	E
774	D	0.52	E
775	K	0.526	E
776	N	0.517	E
777	T	0.505	E
778	Q	0.506	E
779	E	0.482	E
780	V	0.466	E
781	F	0.47	E
782	A	0.489	E
783	Q	0.488	E
784	V	0.491	E
785	K	0.511	E
786	Q	0.519	E
787	I	0.53	E
788	Y	0.555	E
789	K	0.57	E
790	T	0.584	E
791	P	0.584	E
792	P	0.592	E
793	I	0.597	E
794	K	0.587	E
795	D	0.589	E
796	F	0.583	E
797	G	0.559	E
798	G	0.545	E
799	F	0.519	E
800	N	0.488	E
801	F	0.462	E
802	S	0.455	E
803	Q	0.462	E
804	I	0.476	E
805	L	0.493	E
806	P	0.525	E
807	D	0.553	E
808	P	0.569	E
809	S	0.593	E
810	K	0.602	E
811	P	0.596	E
812	S	0.569	E
813	K	0.534	E
814	R	0.498	E
815	S	0.472	E
816	F	0.45	E
817	I	0.425	E
818	E	0.415	E
819	D	0.424	E
820	L	0.424	E
821	L	0.424	E
822	F	0.446	E
823	N	0.452	E
824	K	0.463	E
825	V	0.477	E
826	T	0.493	E
827	L	0.506	E
828	A	0.51	E
829	D	0.515	E
830	A	0.537	E
831	G	0.544	E
832	F	0.556	E
833	I	0.554	E
834	K	0.546	E
835	Q	0.529	E
836	Y	0.529	E
837	G	0.528	E
838	D	0.528	E
839	C	0.524	E
840	L	0.52	E
841	G	0.501	E
842	D	0.495	E
843	I	0.484	E
844	A	0.467	E
845	A	0.433	E
846	R	0.4	E
847	D	0.363	E
848	L	0.349	.
849	I	0.342	.
850	C	0.354	E
851	A	0.352	E
852	Q	0.344	.
853	K	0.342	.
854	F	0.344	.
855	N	0.343	.
856	G	0.352	E
857	L	0.351	E
858	T	0.356	E
859	V	0.361	E
860	L	0.368	E
861	P	0.386	E
862	P	0.418	E
863	L	0.436	E
864	L	0.458	E
865	T	0.474	E
866	D	0.468	E
867	E	0.446	E
868	M	0.416	E
869	I	0.386	E
870	A	0.348	.
871	Q	0.312	.
872	Y	0.28	.
873	T	0.253	.
874	S	0.228	.
875	A	0.209	.
876	L	0.204	.
877	L	0.217	.
878	A	0.241	.
879	G	0.266	.
880	T	0.293	.
881	I	0.327	.
882	T	0.364	E
883	S	0.394	E
884	G	0.435	E
885	W	0.46	E
886	T	0.471	E
887	F	0.466	E
888	G	0.46	E
889	A	0.442	E
890	G	0.422	E
891	A	0.382	E
892	A	0.352	E
893	L	0.311	.
894	Q	0.268	.
895	I	0.233	.
896	P	0.211	.
897	F	0.191	.
898	A	0.187	.
899	M	0.188	.
900	Q	0.208	.
901	M	0.222	.
902	A	0.248	.
903	Y	0.276	.
904	R	0.291	.
905	F	0.308	.
906	N	0.321	.
907	G	0.326	.
908	I	0.339	.
909	G	0.343	.
910	V	0.345	.
911	T	0.331	.
912	Q	0.35	E
913	N	0.368	E
914	V	0.379	E
915	L	0.405	E
916	Y	0.433	E
917	E	0.454	E
918	N	0.447	E
919	Q	0.449	E
920	K	0.466	E
921	L	0.459	E
922	I	0.45	E
923	A	0.456	E
924	N	0.444	E
925	Q	0.418	E
926	F	0.385	E
927	N	0.393	E
928	S	0.412	E
929	A	0.394	E
930	I	0.398	E
931	G	0.408	E
932	K	0.391	E
933	I	0.381	E
934	Q	0.395	E
935	D	0.401	E
936	S	0.378	E
937	L	0.361	E
938	S	0.378	E
939	S	0.354	E
940	T	0.327	.
941	A	0.338	.
942	S	0.353	E
943	A	0.333	.
944	L	0.349	.
945	G	0.383	E
946	K	0.388	E
947	L	0.371	E
948	Q	0.396	E
949	D	0.425	E
950	V	0.429	E
951	V	0.427	E
952	N	0.462	E
953	Q	0.466	E
954	N	0.45	E
955	A	0.464	E
956	Q	0.497	E
957	A	0.47	E
958	L	0.451	E
959	N	0.464	E
960	T	0.462	E
961	L	0.431	E
962	V	0.427	E
963	K	0.44	E
964	Q	0.433	E
965	L	0.418	E
966	S	0.439	E
967	S	0.459	E
968	N	0.423	E
969	F	0.425	E
970	G	0.437	E
971	A	0.433	E
972	I	0.412	E
973	S	0.417	E
974	S	0.41	E
975	V	0.391	E
976	L	0.394	E
977	N	0.413	E
978	D	0.414	E
979	I	0.401	E
980	L	0.407	E
981	S	0.44	E
982	R	0.435	E
983	L	0.453	E
984	D	0.483	E
985	K	0.487	E
986	V	0.49	E
987	E	0.506	E
988	A	0.525	E
989	E	0.522	E
990	V	0.523	E
991	Q	0.52	E
992	I	0.498	E
993	D	0.485	E
994	R	0.462	E
995	L	0.448	E
996	I	0.409	E
997	T	0.405	E
998	G	0.385	E
999	R	0.339	.
1000	L	0.325	.
1001	Q	0.32	.
1002	S	0.305	.
1003	L	0.287	.
1004	Q	0.272	.
1005	T	0.29	.
1006	Y	0.282	.
1007	V	0.274	.
1008	T	0.298	.
1009	Q	0.318	.
1010	Q	0.328	.
1011	L	0.343	.
1012	I	0.382	E
1013	R	0.395	E
1014	A	0.411	E
1015	A	0.422	E
1016	E	0.438	E
1017	I	0.447	E
1018	R	0.452	E
1019	A	0.462	E
1020	S	0.455	E
1021	A	0.452	E
1022	N	0.468	E
1023	L	0.459	E
1024	A	0.441	E
1025	A	0.45	E
1026	T	0.455	E
1027	K	0.428	E
1028	M	0.419	E
1029	S	0.439	E
1030	E	0.44	E
1031	C	0.446	E
1032	V	0.459	E
1033	L	0.497	E
1034	G	0.51	E
1035	Q	0.511	E
1036	S	0.536	E
1037	K	0.544	E
1038	R	0.536	E
1039	V	0.535	E
1040	D	0.537	E
1041	F	0.528	E
1042	C	0.509	E
1043	G	0.494	E
1044	K	0.467	E
1045	G	0.435	E
1046	Y	0.409	E
1047	H	0.384	E
1048	L	0.365	E
1049	M	0.347	.
1050	S	0.339	.
1051	F	0.333	.
1052	P	0.329	.
1053	Q	0.346	.
1054	S	0.355	E
1055	A	0.355	E
1056	P	0.358	E
1057	H	0.351	E
1058	G	0.335	.
1059	V	0.318	.
1060	V	0.302	.
1061	F	0.281	.
1062	L	0.276	.
1063	H	0.282	.
1064	V	0.306	.
1065	T	0.336	.
1066	Y	0.368	E
1067	V	0.395	E
1068	P	0.421	E
1069	A	0.444	E
1070	Q	0.453	E
1071	E	0.455	E
1072	K	0.452	E
1073	N	0.438	E
1074	F	0.425	E
1075	T	0.389	E
1076	T	0.363	E
1077	A	0.327	.
1078	P	0.321	.
1079	A	0.342	.
1080	I	0.349	.
1081	C	0.365	E
1082	H	0.37	E
1083	D	0.374	E
1084	G	0.382	E
1085	K	0.391	E
1086	A	0.419	E
1087	H	0.425	E
1088	F	0.407	E
1089	P	0.385	E
1090	R	0.36	E
1091	E	0.347	.
1092	G	0.346	.
1093	V	0.371	E
1094	F	0.39	E
1095	V	0.4	E
1096	S	0.401	E
1097	N	0.416	E
1098	G	0.433	E
1099	T	0.438	E
1100	H	0.455	E
1101	W	0.462	E
1102	F	0.469	E
1103	V	0.482	E
1104	T	0.485	E
1105	Q	0.491	E
1106	R	0.501	E
1107	N	0.504	E
1108	F	0.541	E
1109	Y	0.565	E
1110	E	0.561	E
1111	P	0.56	E
1112	Q	0.552	E
1113	I	0.55	E
1114	I	0.543	E
1115	T	0.534	E
1116	T	0.531	E
1117	D	0.506	E
1118	N	0.475	E
1119	T	0.479	E
1120	F	0.464	E
1121	V	0.453	E
1122	S	0.441	E
1123	G	0.42	E
1124	N	0.419	E
1125	C	0.414	E
1126	D	0.416	E
1127	V	0.424	E
1128	V	0.414	E
1129	I	0.428	E
1130	G	0.453	E
1131	I	0.475	E
1132	V	0.511	E
1133	N	0.518	E
1134	N	0.543	E
1135	T	0.564	E
1136	V	0.575	E
1137	Y	0.587	E
1138	D	0.59	E
1139	P	0.584	E
1140	L	0.571	E
1141	Q	0.557	E
1142	P	0.558	E
1143	E	0.54	E
1144	L	0.528	E
1145	D	0.52	E
1146	S	0.529	E
1147	F	0.512	E
1148	K	0.505	E
1149	E	0.513	E
1150	E	0.525	E
1151	L	0.518	E
1152	D	0.544	E
1153	K	0.555	E
1154	Y	0.569	E
1155	F	0.578	E
1156	K	0.591	E
1157	N	0.598	E
1158	H	0.605	E
1159	T	0.606	E
1160	S	0.618	E
1161	P	0.601	E
1162	D	0.606	E
1163	V	0.607	E
1164	D	0.585	E
1165	L	0.593	E
1166	G	0.587	E
1167	D	0.564	E
1168	I	0.564	E
1169	S	0.543	E
1170	G	0.529	E
1171	I	0.501	E
1172	N	0.482	E
1173	A	0.485	E
1174	S	0.448	E
1175	V	0.445	E
1176	V	0.446	E
1177	N	0.437	E
1178	I	0.441	E
1179	Q	0.458	E
1180	K	0.479	E
1181	E	0.482	E
1182	I	0.475	E
1183	D	0.496	E
1184	R	0.47	E
1185	L	0.444	E
1186	N	0.45	E
1187	E	0.456	E
1188	V	0.437	E
1189	A	0.424	E
1190	K	0.431	E
1191	N	0.435	E
1192	L	0.428	E
1193	N	0.444	E
1194	E	0.473	E
1195	S	0.446	E
1196	L	0.455	E
1197	I	0.475	E
1198	D	0.477	E
1199	L	0.485	E
1200	Q	0.495	E
1201	E	0.5	E
1202	L	0.511	E
1203	G	0.513	E
1204	K	0.532	E
1205	Y	0.51	E
1206	E	0.494	E
1207	Q	0.475	E
1208	Y	0.455	E
1209	I	0.436	E
1210	K	0.415	E
1211	W	0.382	E
1212	P	0.35	E
1213	W	0.321	.
1214	Y	0.304	.
1215	I	0.284	.
1216	W	0.276	.
1217	L	0.261	.
1218	G	0.24	.
1219	F	0.234	.
1220	I	0.239	.
1221	A	0.245	.
1222	G	0.247	.
1223	L	0.244	.
1224	I	0.24	.
1225	A	0.23	.
1226	I	0.226	.
1227	V	0.23	.
1228	M	0.223	.
1229	V	0.206	.
1230	T	0.193	.
1231	I	0.19	.
1232	M	0.193	.
1233	L	0.207	.
1234	C	0.225	.
1235	C	0.239	.
1236	M	0.254	.
1237	T	0.276	.
1238	S	0.306	.
1239	C	0.335	.
1240	C	0.361	E
1241	S	0.381	E
1242	C	0.392	E
1243	L	0.408	E
1244	K	0.424	E
1245	G	0.433	E
1246	C	0.45	E
1247	C	0.458	E
1248	S	0.465	E
1249	C	0.472	E
1250	G	0.489	E
1251	S	0.502	E
1252	C	0.512	E
1253	C	0.526	E
1254	K	0.541	E
1255	F	0.558	E
1256	D	0.566	E
1257	E	0.581	E
1258	D	0.589	E
1259	D	0.577	E
1260	S	0.572	E
1261	E	0.568	E
1262	P	0.55	E
1263	V	0.533	E
1264	L	0.518	E
1265	K	0.513	E
1266	G	0.503	E
1267	V	0.499	E
1268	K	0.508	E
1269	L	0.455	E
1270	H	0.395	E
1271	Y	0.345	.
1272	T	0.296	.

### Sheet: E
Position	Residue	Score	Assignment
0	M	0.245	.
1	Y	0.304	.
2	S	0.377	.
3	F	0.441	.
4	V	0.494	.
5	S	0.528	E
6	E	0.542	E
7	E	0.539	E
8	T	0.508	E
9	G	0.483	.
10	T	0.467	.
11	L	0.429	.
12	I	0.406	.
13	V	0.393	.
14	N	0.373	.
15	S	0.346	.
16	V	0.318	.
17	L	0.308	.
18	L	0.303	.
19	F	0.289	.
20	L	0.285	.
21	A	0.276	.
22	F	0.259	.
23	V	0.244	.
24	V	0.239	.
25	F	0.246	.
26	L	0.251	.
27	L	0.26	.
28	V	0.264	.
29	T	0.272	.
30	L	0.288	.
31	A	0.298	.
32	I	0.308	.
33	L	0.337	.
34	T	0.341	.
35	A	0.345	.
36	L	0.353	.
37	R	0.374	.
38	L	0.373	.
39	C	0.372	.
40	A	0.392	.
41	Y	0.416	.
42	C	0.417	.
43	C	0.441	.
44	N	0.462	.
45	I	0.471	.
46	V	0.472	.
47	N	0.487	.
48	V	0.498	.
49	S	0.493	.
50	L	0.487	.
51	V	0.485	.
52	K	0.486	.
53	P	0.479	.
54	S	0.487	.
55	F	0.492	.
56	Y	0.501	E
57	V	0.508	E
58	Y	0.539	E
59	S	0.557	E
60	R	0.572	E
61	V	0.588	E
62	K	0.597	E
63	N	0.601	E
64	L	0.613	E
65	N	0.594	E
66	S	0.597	E
67	S	0.578	E
68	R	0.568	E
69	V	0.559	E
70	P	0.527	E
71	D	0.472	.
72	L	0.405	.
73	L	0.334	.
74	V	0.29	.

### Sheet: M
Position	Residue	Score	Assignment
0	M	0.283	.
1	A	0.347	.
2	D	0.418	.
3	S	0.474	.
4	N	0.531	E
5	G	0.531	E
6	T	0.536	E
7	I	0.542	E
8	T	0.526	E
9	V	0.529	E
10	E	0.532	E
11	E	0.526	E
12	L	0.51	E
13	K	0.516	E
14	K	0.537	E
15	L	0.539	E
16	L	0.532	E
17	E	0.546	E
18	Q	0.529	E
19	W	0.507	E
20	N	0.477	.
21	L	0.464	.
22	V	0.44	.
23	I	0.404	.
24	G	0.372	.
25	F	0.341	.
26	L	0.319	.
27	F	0.297	.
28	L	0.286	.
29	T	0.276	.
30	W	0.283	.
31	I	0.295	.
32	C	0.324	.
33	L	0.348	.
34	L	0.377	.
35	Q	0.405	.
36	F	0.433	.
37	A	0.465	.
38	Y	0.494	.
39	A	0.52	E
40	N	0.513	E
41	R	0.484	.
42	N	0.472	.
43	R	0.441	.
44	F	0.409	.
45	L	0.389	.
46	Y	0.361	.
47	I	0.344	.
48	I	0.319	.
49	K	0.305	.
50	L	0.306	.
51	I	0.29	.
52	F	0.297	.
53	L	0.3	.
54	W	0.298	.
55	L	0.295	.
56	L	0.29	.
57	W	0.285	.
58	P	0.283	.
59	V	0.273	.
60	T	0.268	.
61	L	0.252	.
62	A	0.246	.
63	C	0.251	.
64	F	0.258	.
65	V	0.273	.
66	L	0.306	.
67	A	0.34	.
68	A	0.376	.
69	V	0.418	.
70	Y	0.466	.
71	R	0.491	.
72	I	0.498	.
73	N	0.493	.
74	W	0.479	.
75	I	0.454	.
76	T	0.428	.
77	G	0.405	.
78	G	0.362	.
79	I	0.32	.
80	A	0.297	.
81	I	0.281	.
82	A	0.267	.
83	M	0.262	.
84	A	0.253	.
85	C	0.245	.
86	L	0.247	.
87	V	0.261	.
88	G	0.268	.
89	L	0.278	.
90	M	0.291	.
91	W	0.301	.
92	L	0.312	.
93	S	0.321	.
94	Y	0.33	.
95	F	0.327	.
96	I	0.348	.
97	A	0.356	.
98	S	0.359	.
99	F	0.366	.
100	R	0.39	.
101	L	0.405	.
102	F	0.429	.
103	A	0.446	.
104	R	0.462	.
105	T	0.451	.
106	R	0.461	.
107	S	0.47	.
108	M	0.481	.
109	W	0.484	.
110	S	0.496	.
111	F	0.481	.
112	N	0.486	.
113	P	0.468	.
114	E	0.453	.
115	T	0.426	.
116	N	0.411	.
117	I	0.376	.
118	L	0.36	.
119	L	0.33	.
120	N	0.335	.
121	V	0.317	.
122	P	0.327	.
123	L	0.346	.
124	H	0.374	.
125	G	0.388	.
126	T	0.424	.
127	I	0.436	.
128	L	0.449	.
129	T	0.463	.
130	R	0.488	.
131	P	0.503	E
132	L	0.521	E
133	L	0.531	E
134	E	0.535	E
135	S	0.514	E
136	E	0.503	E
137	L	0.481	.
138	V	0.456	.
139	I	0.428	.
140	G	0.419	.
141	A	0.404	.
142	V	0.394	.
143	I	0.393	.
144	L	0.391	.
145	R	0.401	.
146	G	0.41	.
147	H	0.418	.
148	L	0.429	.
149	R	0.431	.
150	I	0.428	.
151	A	0.422	.
152	G	0.426	.
153	H	0.447	.
154	H	0.431	.
155	L	0.456	.
156	G	0.467	.
157	R	0.484	.
158	C	0.494	.
159	D	0.496	.
160	I	0.506	E
161	K	0.508	E
162	D	0.508	E
163	L	0.498	.
164	P	0.482	.
165	K	0.45	.
166	E	0.423	.
167	I	0.411	.
168	T	0.41	.
169	V	0.408	.
170	A	0.4	.
171	T	0.394	.
172	S	0.418	.
173	R	0.422	.
174	T	0.451	.
175	L	0.473	.
176	S	0.484	.
177	Y	0.489	.
178	Y	0.497	.
179	K	0.516	E
180	L	0.532	E
181	G	0.549	E
182	A	0.572	E
183	S	0.594	E
184	Q	0.594	E
185	R	0.596	E
186	V	0.594	E
187	A	0.588	E
188	G	0.566	E
189	D	0.534	E
190	S	0.505	E
191	G	0.48	.
192	F	0.452	.
193	A	0.444	.
194	A	0.444	.
195	Y	0.451	.
196	S	0.462	.
197	R	0.484	.
198	Y	0.516	E
199	R	0.551	E
200	I	0.575	E
201	G	0.583	E
202	N	0.597	E
203	Y	0.607	E
204	K	0.62	E
205	L	0.634	E
206	N	0.654	E
207	T	0.664	E
208	D	0.658	E
209	H	0.657	E
210	S	0.666	E
211	S	0.668	E
212	S	0.664	E
213	S	0.654	E
214	D	0.628	E
215	N	0.598	E
216	I	0.573	E
217	A	0.548	E
218	L	0.478	.
219	L	0.411	.
220	V	0.342	.
221	Q	0.274	.
