## Supplementary material for "Prediction and Evolution of B Cell Epitopes of Surface Protein in SARS-CoV-2": Table S2 ABCpred linear epitope prediction result.xlsx

### Sheet: M
Rank	Sequence	Start position	Score
1	RSMWSFNPETNILLNV	107	0.89
2	SFRLFARTRSMWSFNP	99	0.88
3	RFLYIIKLIFLWLLWP	44	0.81
3	GDSGFAAYSRYRIGNY	189	0.81
3	HGTILTRPLLESELVI	125	0.81
4	RCDIKDLPKEITVATS	158	0.8
4	RGHLRIAGHHLGRCDI	146	0.8
5	RINWITGGIAIAMACL	72	0.77
6	PKEITVATSRTLSYYK	165	0.76
7	GIAIAMACLVGLMWLS	79	0.74
8	LVIGFLFLTWICLLQF	22	0.72
9	ACFVLAAVYRINWITG	63	0.69
9	RYRIGNYKLNTDHSSS	198	0.69
10	TVEELKKLLEQWNLVI	9	0.66
11	SYYKLGASQRVAGDSG	177	0.65
12	DSNGTITVEELKKLLE	3	0.61
12	YKLNTDHSSSSDNIAL	204	0.61
13	ACLVGLMWLSYFIASF	85	0.58
13	LTWICLLQFAYANRNR	29	0.58
14	LWPVTLACFVLAAVYR	57	0.56
15	MWLSYFIASFRLFART	91	0.53
15	PETNILLNVPLHGTIL	114	0.53
16	QFAYANRNRFLYIIKL	36	0.51

### Sheet: WH
Rank	Sequence	Start position	Score
1	AGTITSGWTFGAGAAL	879	0.97
2	GVSVITPGTNTSNQVA	594	0.95
2	GWTAGAAAYYVGYLQP	257	0.95
2	PQIITTDNTFVSGNCD	1112	0.95
3	HRSYLTPGDSSSGWTA	245	0.92
3	QKEIDRLNEVAKNLNE	1180	0.92
4	GSTPCNGVEGFNCYFP	476	0.91
4	TVEKGIYQTSNFRVQP	307	0.91
5	GCLIGAEHVNNSYECD	648	0.9
5	LQSYGFQPTNGVGYQP	492	0.9
5	CCSCGSCCKFDEDDSE	1247	0.9
6	TEIYQAGSTPCNGVEG	470	0.89
6	TRFQTLLALHRSYLTP	236	0.89
6	YEQYIKWPWYIWLGFI	1206	0.89
6	HGVVFLHVTYVPAQEK	1058	0.89
7	IGKIQDSLSSTASALG	931	0.88
7	FAMQMAYRFNGIGVTQ	898	0.88
7	HVTYVPAQEKNFTTAP	1064	0.88
8	KQIYKTPPIKDFGGFN	786	0.87
9	CGPKKSTNLVKNKCVN	525	0.86
9	FERDISTEIYQAGSTP	464	0.86
9	YVGYLQPRTFLLKYNE	266	0.86
9	SWMESEFRVYSSANNC	151	0.86
9	CCSCLKGCCSCGSCCK	1240	0.86
10	TKTSVDCTMYICGDST	732	0.85
10	EVRQIAPGQTGKIADY	406	0.85
10	CFTNVYADSFVIRGDE	391	0.85
10	MSFPQSAPHGVVFLHV	1050	0.85
11	KSNIIRGWIFGTTLDS	97	0.84
11	TMYICGDSTECSNLLL	739	0.84
11	TPTWRVYSTGSNVFQT	630	0.84
11	TGKIADYNYKLPDDFT	415	0.84
11	YFKIYSKHTPINLVRD	200	0.84
11	LCCMTSCCSCLKGCCS	1234	0.84
11	DGKAHFPREGVFVSNG	1084	0.84
12	RDLICAQKFNGLTVLP	847	0.83
12	TSNQVAVLYQDVNCTE	604	0.83
12	NENGTITDAVDCALDP	280	0.83
12	ESLIDLQELGKYEQYI	1195	0.83
12	VIGIVNNTVYDPLQPE	1129	0.83
13	VSGTNGTKRFDNPVLP	70	0.82
13	SQSIIAYTMSLGAENS	689	0.82
13	QFGRDIADTTDAVRDP	564	0.82
13	FPNITNLCPFGEVFNA	329	0.82
14	FASVYAWNRKRISNCV	347	0.81
14	DFCGKGYHLMSFPQSA	1041	0.81
15	SQILPDPSKPSKRSFI	803	0.8
15	YQTQTNSPRRARSVAS	674	0.8
15	EILDITPCSFGGVSVI	583	0.8
15	HSTQDLFLPFFSNVTW	49	0.8
15	VQPTESIVRFPNITNL	320	0.8
15	AVDCALDPLSETKCTL	288	0.8
15	FKNIDGYFKIYSKHTP	194	0.8
15	TNVVIKVCEFQFCNDP	124	0.8
16	ADAGFIKQYGDCLGDI	829	0.79
16	NCVADYSVLYNSASFS	360	0.79
16	TTRTQLPPAYTNSFTR	19	0.79
16	VYSSANNCTFEYVSQP	159	0.79
17	GTTLDSKTQSLLIVNN	107	0.78
18	DRLITGRLQSLQTYVT	994	0.77
18	TISVTTEILPVSMTKT	719	0.77
18	NNSYECDIPIGAGICA	657	0.77
18	NGVGYQPYRVVVLSFE	501	0.77
18	IVMVTIMLCCMTSCCS	1227	0.77
19	TASALGKLQDVVNQNA	941	0.76
19	GDCLGDIAARDLICAQ	838	0.76
19	NNSIAIPTNFTISVTT	709	0.76
19	YTMSLGAENSVAYSNN	695	0.76
19	FSTFKCYGVSPTKLND	374	0.76
19	CTLKSFTVEKGIYQTS	301	0.76
19	PGDSSSGWTAGAAAYY	251	0.76
19	DSFKEELDKYFKNHTS	1146	0.76
20	TQEVFAQVKQIYKTPP	778	0.75
20	IGAGICASYQTQTNSP	666	0.75
20	DPLQPELDSFKEELDK	1139	0.75
21	RSFIEDLLFNKVTLAD	815	0.74
21	RALTGIAVEQDKNTQE	765	0.74
21	SVLYNSASFSTFKCYG	366	0.74
21	RGVYYPDKVFRSSVLH	34	0.74
21	FVTQRNFYEPQIITTD	1103	0.74
22	EAEVQIDRLITGRLQS	988	0.73
22	VLPPLLTDEMIAQYTS	860	0.73
22	TGTGVLTESNKKFLPF	547	0.73
22	EGFNCYFPLQSYGFQP	484	0.73
22	CNDPFLGVYYHKNNKS	136	0.73
22	LGDISGINASVVNIQK	1166	0.73
22	TQQLIRAAEIRASANL	1009	0.73
23	DGVYFASTEKSNIIRG	88	0.72
23	TECSNLLLQYGSFCTQ	747	0.72
23	VFVSNGTHWFVTQRNF	1094	0.72
24	NQNAQALNTLVKQLSS	953	0.71
24	YSTGSNVFQTRAGCLI	636	0.71
24	VGGNYNYLYRLFRKSN	445	0.71
24	TGCVIAWNSNNLDSKV	430	0.71
24	YKLPDDFTGCVIAWNS	423	0.71
24	LQSLQTYVTQQLIRAA	1001	0.71
25	YQDVNCTEVPVAIHAD	612	0.7
25	PPAYTNSFTRGVYYPD	25	0.7
25	PWYIWLGFIAGLIAIV	1213	0.7
25	FVSGNCDVVIGIVNNT	1121	0.7
26	AGAALQIPFAMQMAYR	890	0.69
26	FVIRGDEVRQIAPGQT	400	0.69
26	DKYFKNHTSPDVDLGD	1153	0.69
26	APAICHDGKAHFPREG	1078	0.69
27	DPLSETKCTLKSFTVE	294	0.68
28	TDAVRDPQTLEILDIT	573	0.67
29	GVTQNVLYENQKLIAN	910	0.66
29	AVEQDKNTQEVFAQVK	771	0.66
29	VVLSFELLHAPATVCG	511	0.66
29	VFLVLLPLVSSQCVNL	3	0.66
29	HTSPDVDLGDISGINA	1159	0.66
30	EMIAQYTSALLAGTIT	868	0.65
30	RKSNLKPFERDISTEI	457	0.65
30	EPLVDLPIGINITRFQ	224	0.65
30	PFLMDLEGKQGNFKNL	174	0.65
30	VSSQCVNLTTRTQLPP	11	0.65
31	SVLNDILSRLDKVEAE	975	0.64
31	DEDDSEPVLKGVKLHY	1257	0.64
32	KQLSSNFGAISSVLND	964	0.63
32	PVLPFNDGVYFASTEK	82	0.63
32	TKRFDNPVLPFNDGVY	76	0.63
33	PTKLNDLCFTNVYADS	384	0.62
34	FRSSVLHSTQDLFLPF	43	0.61
34	CVLGQSKRVDFCGKGY	1032	0.61
34	ATKMSECVLGQSKRVD	1026	0.61
35	ASANLAATKMSECVLG	1020	0.6
36	INLVRDLPQGFSALEP	210	0.59
37	GSFCTQLNRALTGIAV	757	0.57
37	KQGNFKNLREFVFKNI	182	0.57
38	LIVNNATNVVIKVCEF	118	0.55
39	LIANQFNSAIGKIQDS	922	0.54
40	PPIKDFGGFNFSQILP	792	0.52
40	NEVAKNLNESLIDLQE	1187	0.52

### Sheet: E
Rank	Sequence	Start position	Score
1	TLAILTALRLCAYCCN	30	0.85
2	NVSLVKPSFYVYSRVK	48	0.8
3	YVYSRVKNLNSSRVPD	57	0.73
4	LCAYCCNIVNVSLVKP	39	0.71
5	FVSEETGTLIVNSVLL	4	0.65
