## Supplementary material for "Prediction and Evolution of B Cell Epitopes of Surface Protein in SARS-CoV-2": Table S3 Ellipro comformational epitope prediction result.xlsx

### Sheet: E
No.	Chain	Residue number	Residue name	Score
1	A	8	GLU	0.966
2	A	9	THR	0.983
3	A	10	GLY	0.931
4	A	11	THR	0.897
5	A	12	LEU	0.707
6	A	13	ILE	0.569
7	A	14	VAL	0.69
8	A	15	ASN	0.448
9	A	16	SER	0.172
10	A	17	VAL	0.293
11	A	18	LEU	0.448
12	A	19	LEU	0.103
13	A	20	PHE	0.017
14	A	21	LEU	0.293
15	A	22	ALA	0.103
16	A	23	PHE	0
17	A	24	VAL	0.069
18	A	25	VAL	0.259
19	A	26	PHE	0.172
20	A	27	LEU	0.017
21	A	28	LEU	0.362
22	A	29	VAL	0.362
23	A	30	THR	0.103
24	A	31	LEU	0.172
25	A	32	ALA	0.569
26	A	33	ILE	0.569
27	A	34	LEU	0.259
28	A	35	THR	0.569
29	A	36	ALA	0.81
30	A	37	LEU	0.741
31	A	38	ARG	0.81
32	A	39	LEU	0.448
33	A	40	CYS	0.448
34	A	41	ALA	0.569
35	A	42	TYR	0.569
36	A	43	CYS	0.103
37	A	44	CYS	0.362
38	A	45	ASN	0.362
39	A	46	ILE	0.052
40	A	47	VAL	0.069
41	A	48	ASN	0.534
42	A	49	VAL	0.293
43	A	50	SER	0.293
44	A	51	LEU	0.241
45	A	52	VAL	0.741
46	A	53	LYS	0.81
47	A	54	PRO	0.448
48	A	55	SER	0.534
49	A	56	PHE	0.81
50	A	57	TYR	0.172
51	A	58	VAL	0.362
52	A	59	TYR	0.81
53	A	60	SER	0.707
54	A	61	ARG	0.569
55	A	62	VAL	0.741
56	A	63	LYS	0.948
57	A	64	ASN	0.897
58	A	65	LEU	0.741

### Sheet: S
No.	Chain	Residue number	Residue name	Score
1	A	15	CYS	0.827
2	A	16	VAL	0.861
3	A	17	ASN	0.837
4	A	18	LEU	0.852
5	A	19	THR	0.89
6	A	20	THR	0.867
7	A	21	ARG	0.776
8	A	22	THR	0.798
9	A	23	GLN	0.703
10	A	24	LEU	0.667
11	A	25	PRO	0.638
12	A	26	PRO	0.538
13	A	27	ALA	0.515
14	A	28	TYR	0.43
15	A	29	THR	0.392
16	A	30	ASN	0.316
17	A	31	SER	0.215
18	A	32	PHE	0.229
19	A	33	THR	0.186
20	A	34	ARG	0.269
21	A	35	GLY	0.155
22	A	36	VAL	0.138
23	A	37	TYR	0.126
24	A	38	TYR	0.196
25	A	39	PRO	0.104
26	A	40	ASP	0.126
27	A	41	LYS	0.269
28	A	42	VAL	0.186
29	A	43	PHE	0.25
30	A	44	ARG	0.12
31	A	45	SER	0.186
32	A	46	SER	0.138
33	A	47	VAL	0.082
34	A	48	LEU	0.034
35	A	49	HIS	0.047
36	A	50	SER	0.012
37	A	51	THR	0.024
38	A	52	GLN	0.014
39	A	53	ASP	0.058
40	A	54	LEU	0.089
41	A	55	PHE	0.082
42	A	56	LEU	0.138
43	A	57	PRO	0.104
44	A	58	PHE	0.104
45	A	59	PHE	0.166
46	A	60	SER	0.2
47	A	61	ASN	0.269
48	A	62	VAL	0.346
49	A	63	THR	0.416
50	A	64	TRP	0.491
51	A	65	PHE	0.538
52	A	66	HIS	0.638
53	A	67	ALA	0.732
54	A	68	ILE	0.809
55	A	69	HIS	0.82
56	A	70	VAL	0.881
57	A	71	SER	0.897
58	A	72	GLY	0.934
59	A	73	THR	0.934
60	A	74	ASN	0.91
61	A	75	GLY	0.915
62	A	76	THR	0.874
63	A	77	LYS	0.874
64	A	78	ARG	0.787
65	A	79	PHE	0.766
66	A	80	ASP	0.667
67	A	81	ASN	0.638
68	A	82	PRO	0.573
69	A	83	VAL	0.515
70	A	84	LEU	0.43
71	A	85	PRO	0.346
72	A	86	PHE	0.25
73	A	87	ASN	0.205
74	A	88	ASP	0.138
75	A	89	GLY	0.186
76	A	90	VAL	0.25
77	A	91	TYR	0.269
78	A	92	PHE	0.408
79	A	93	ALA	0.43
80	A	94	SER	0.538
81	A	95	THR	0.597
82	A	96	GLU	0.667
83	A	97	LYS	0.755
84	A	98	SER	0.787
85	A	99	ASN	0.688
86	A	100	ILE	0.717
87	A	101	ILE	0.597
88	A	102	ARG	0.688
89	A	103	GLY	0.573
90	A	104	TRP	0.491
91	A	105	ILE	0.531
92	A	106	PHE	0.408
93	A	107	GLY	0.416
94	A	108	THR	0.416
95	A	109	THR	0.515
96	A	110	LEU	0.557
97	A	111	ASP	0.614
98	A	112	SER	0.65
99	A	113	LYS	0.597
100	A	114	THR	0.515
101	A	115	GLN	0.48
102	A	116	SER	0.515
103	A	117	LEU	0.465
104	A	118	LEU	0.586
105	A	119	ILE	0.515
106	A	120	VAL	0.65
107	A	121	ASN	0.688
108	A	122	ASN	0.798
109	A	123	ALA	0.82
110	A	124	THR	0.809
111	A	125	ASN	0.732
112	A	126	VAL	0.621
113	A	127	VAL	0.667
114	A	128	ILE	0.557
115	A	129	LYS	0.638
116	A	130	VAL	0.531
117	A	131	CYS	0.614
118	A	132	GLU	0.614
119	A	133	PHE	0.638
120	A	134	GLN	0.755
121	A	135	PHE	0.65
122	A	136	CYS	0.755
123	A	137	ASN	0.755
124	A	138	ASP	0.787
125	A	139	PRO	0.744
126	A	140	PHE	0.837
127	A	141	LEU	0.809
128	A	142	GLY	0.874
129	A	143	VAL	0.867
130	A	144	TYR	0.934
131	A	145	TYR	0.924
132	A	146	HIS	0.939
133	A	147	LYS	0.924
134	A	148	ASN	0.874
135	A	149	ASN	0.904
136	A	150	LYS	0.874
137	A	151	SER	0.837
138	A	152	TRP	0.881
139	A	153	MET	0.919
140	A	154	GLU	0.897
141	A	155	SER	0.837
142	A	156	GLU	0.852
143	A	157	PHE	0.867
144	A	158	ARG	0.787
145	A	159	VAL	0.744
146	A	160	TYR	0.732
147	A	161	SER	0.809
148	A	162	SER	0.766
149	A	163	ALA	0.744
150	A	164	ASN	0.703
151	A	165	ASN	0.638
152	A	166	CYS	0.65
153	A	167	THR	0.538
154	A	168	PHE	0.538
155	A	169	GLU	0.677
156	A	170	TYR	0.586
157	A	171	VAL	0.688
158	A	172	SER	0.65
159	A	173	GLN	0.703
160	A	174	PRO	0.776
161	A	175	PHE	0.717
162	A	176	LEU	0.809
163	A	177	MET	0.766
164	A	178	ASP	0.809
165	A	179	LEU	0.827
166	A	180	GLU	0.881
167	A	181	GLY	0.867
168	A	182	LYS	0.843
169	A	183	GLN	0.867
170	A	184	GLY	0.798
171	A	185	ASN	0.755
172	A	186	PHE	0.667
173	A	187	LYS	0.688
174	A	188	ASN	0.65
175	A	189	LEU	0.505
176	A	190	ARG	0.531
177	A	191	GLU	0.346
178	A	192	PHE	0.392
179	A	193	VAL	0.215
180	A	194	PHE	0.304
181	A	195	LYS	0.166
182	A	196	ASN	0.176
183	A	197	ILE	0.126
184	A	198	ASP	0.138
185	A	199	GLY	0.229
186	A	200	TYR	0.229
187	A	201	PHE	0.304
188	A	202	LYS	0.215
189	A	203	ILE	0.346
190	A	204	TYR	0.229
191	A	205	SER	0.392
192	A	206	LYS	0.375
193	A	207	HIS	0.505
194	A	208	THR	0.465
195	A	209	PRO	0.557
196	A	210	ILE	0.557
197	A	211	ASN	0.667
198	A	212	LEU	0.597
199	A	213	VAL	0.688
200	A	214	ARG	0.65
201	A	215	ASP	0.538
202	A	216	LEU	0.408
203	A	217	PRO	0.416
204	A	218	GLN	0.304
205	A	219	GLY	0.285
206	A	220	PHE	0.229
207	A	221	SER	0.285
208	A	222	ALA	0.25
209	A	223	LEU	0.25
210	A	224	GLU	0.335
211	A	225	PRO	0.304
212	A	226	LEU	0.43
213	A	227	VAL	0.375
214	A	228	ASP	0.316
215	A	229	LEU	0.375
216	A	230	PRO	0.375
217	A	231	ILE	0.375
218	A	232	GLY	0.316
219	A	233	ILE	0.346
220	A	234	ASN	0.304
221	A	235	ILE	0.304
222	A	236	THR	0.335
223	A	237	ARG	0.43
224	A	238	PHE	0.416
225	A	239	GLN	0.557
226	A	240	THR	0.557
227	A	241	LEU	0.65
228	A	242	LEU	0.703
229	A	243	ALA	0.787
230	A	244	LEU	0.843
231	A	245	HIS	0.89
232	A	246	ARG	0.915
233	A	247	SER	0.939
234	A	248	TYR	0.968
235	A	249	LEU	0.974
236	A	250	THR	0.977
237	A	251	PRO	0.989
238	A	252	GLY	0.986
239	A	253	ASP	0.972
240	A	254	SER	0.972
241	A	255	SER	0.95
242	A	256	SER	0.919
243	A	257	GLY	0.91
244	A	258	TRP	0.861
245	A	259	THR	0.867
246	A	260	ALA	0.827
247	A	261	GLY	0.798
248	A	262	ALA	0.766
249	A	263	ALA	0.688
250	A	264	ALA	0.586
251	A	265	TYR	0.538
252	A	266	TYR	0.465
253	A	267	VAL	0.346
254	A	268	GLY	0.229
255	A	269	TYR	0.215
256	A	270	LEU	0.126
257	A	271	GLN	0.075
258	A	272	PRO	0.039
259	A	273	ARG	0.024
260	A	274	THR	0.01
261	A	275	PHE	0.039
262	A	276	LEU	0.024
263	A	277	LEU	0.067
264	A	278	LYS	0.1
265	A	279	TYR	0.12
266	A	280	ASN	0.205
267	A	281	GLU	0.269
268	A	282	ASN	0.335
269	A	283	GLY	0.229
270	A	284	THR	0.229
271	A	285	ILE	0.166
272	A	286	THR	0.176
273	A	287	ASP	0.1
274	A	288	ALA	0.082
275	A	289	VAL	0.039
276	A	290	ASP	0.039
277	A	291	CYS	0.01
278	A	292	ALA	0.034
279	A	293	LEU	0.075
280	A	294	ASP	0.058
281	A	295	PRO	0.034
282	A	296	LEU	0.039
283	A	297	SER	0.024
284	A	298	GLU	0.004
285	A	299	THR	0.007
286	A	300	LYS	0.019
287	A	301	CYS	0.004
288	A	302	THR	0
289	A	303	LEU	0.003
290	A	304	LYS	0.009
291	A	305	SER	0.019
292	A	306	PHE	0.055
293	A	307	THR	0.052
294	A	308	VAL	0.024
295	A	309	GLU	0.039
296	A	310	LYS	0.058
297	A	311	GLY	0.024
298	A	312	ILE	0.019
299	A	313	TYR	0.007
300	A	314	GLN	0.003
301	A	315	THR	0.001
302	A	316	SER	0.002
303	A	317	ASN	0.006
304	A	318	PHE	0.039
305	A	319	ARG	0.03
306	A	320	VAL	0.1
307	A	321	GLN	0.093
308	A	322	PRO	0.126
309	A	323	THR	0.215
310	A	324	GLU	0.304
311	A	325	SER	0.293
312	A	326	ILE	0.346
313	A	327	VAL	0.375
314	A	328	ARG	0.505
315	A	329	PHE	0.465
316	A	330	PRO	0.597
317	A	331	ASN	0.703
318	A	332	ILE	0.677
319	A	333	THR	0.677
320	A	334	ASN	0.717
321	A	335	LEU	0.688
322	A	336	CYS	0.65
323	A	337	PRO	0.732
324	A	338	PHE	0.621
325	A	339	GLY	0.732
326	A	340	GLU	0.787
327	A	341	VAL	0.717
328	A	342	PHE	0.65
329	A	343	ASN	0.744
330	A	344	ALA	0.82
331	A	345	THR	0.861
332	A	346	ARG	0.897
333	A	347	PHE	0.82
334	A	348	ALA	0.852
335	A	349	SER	0.874
336	A	350	VAL	0.843
337	A	351	TYR	0.904
338	A	352	ALA	0.867
339	A	353	TRP	0.809
340	A	354	ASN	0.827
341	A	355	ARG	0.755
342	A	356	LYS	0.776
343	A	357	ARG	0.766
344	A	358	ILE	0.677
345	A	359	SER	0.703
346	A	360	ASN	0.732
347	A	361	CYS	0.621
348	A	362	VAL	0.573
349	A	363	ALA	0.515
350	A	364	ASP	0.505
351	A	365	TYR	0.43
352	A	366	SER	0.465
353	A	367	VAL	0.531
354	A	368	LEU	0.48
355	A	369	TYR	0.392
356	A	370	ASN	0.48
357	A	371	SER	0.531
358	A	372	ALA	0.573
359	A	373	SER	0.621
360	A	374	PHE	0.573
361	A	375	SER	0.597
362	A	376	THR	0.557
363	A	377	PHE	0.449
364	A	378	LYS	0.465
365	A	379	CYS	0.392
366	A	380	TYR	0.449
367	A	381	GLY	0.335
368	A	382	VAL	0.316
369	A	383	SER	0.25
370	A	384	PRO	0.293
371	A	385	THR	0.229
372	A	386	LYS	0.2
373	A	387	LEU	0.346
374	A	388	ASN	0.335
375	A	389	ASP	0.25
376	A	390	LEU	0.335
377	A	391	CYS	0.449
378	A	392	PHE	0.465
379	A	393	THR	0.586
380	A	394	ASN	0.667
381	A	395	VAL	0.597
382	A	396	TYR	0.688
383	A	397	ALA	0.688
384	A	398	ASP	0.703
385	A	399	SER	0.766
386	A	400	PHE	0.766
387	A	401	VAL	0.827
388	A	402	ILE	0.798
389	A	403	ARG	0.852
390	A	404	GLY	0.766
391	A	405	ASP	0.798
392	A	406	GLU	0.798
393	A	407	VAL	0.667
394	A	408	ARG	0.717
395	A	409	GLN	0.755
396	A	410	ILE	0.638
397	A	411	ALA	0.586
398	A	412	PRO	0.538
399	A	413	GLY	0.638
400	A	414	GLN	0.677
401	A	415	THR	0.766
402	A	416	GLY	0.827
403	A	417	LYS	0.852
404	A	418	ILE	0.843
405	A	419	ALA	0.776
406	A	420	ASP	0.827
407	A	421	TYR	0.89
408	A	422	ASN	0.852
409	A	423	TYR	0.744
410	A	424	LYS	0.744
411	A	425	LEU	0.638
412	A	426	PRO	0.597
413	A	427	ASP	0.538
414	A	428	ASP	0.465
415	A	429	PHE	0.515
416	A	430	THR	0.465
417	A	431	GLY	0.449
418	A	432	CYS	0.465
419	A	433	VAL	0.538
420	A	434	ILE	0.573
421	A	435	ALA	0.621
422	A	436	TRP	0.677
423	A	437	ASN	0.755
424	A	438	SER	0.798
425	A	439	ASN	0.843
426	A	440	ASN	0.843
427	A	441	LEU	0.852
428	A	442	ASP	0.861
429	A	443	SER	0.89
430	A	444	LYS	0.929
431	A	445	VAL	0.942
432	A	446	GLY	0.96
433	A	447	GLY	0.947
434	A	448	ASN	0.919
435	A	449	TYR	0.956
436	A	450	ASN	0.934
437	A	451	TYR	0.901
438	A	452	LEU	0.924
439	A	453	TYR	0.904
440	A	454	ARG	0.919
441	A	455	LEU	0.915
442	A	456	PHE	0.947
443	A	457	ARG	0.91
444	A	458	LYS	0.942
445	A	459	SER	0.897
446	A	460	ASN	0.851
447	A	461	LEU	0.837
448	A	462	LYS	0.82
449	A	463	PRO	0.717
450	A	464	PHE	0.717
451	A	465	GLU	0.843
452	A	466	ARG	0.861
453	A	467	ASP	0.904
454	A	468	ILE	0.919
455	A	469	SER	0.95
456	A	470	THR	0.964
457	A	471	GLU	0.962
458	A	472	ILE	0.983
459	A	473	TYR	0.966
460	A	474	GLN	0.986
461	A	475	ALA	0.977
462	A	476	GLY	0.988
463	A	477	SER	0.986
464	A	478	THR	0.991
465	A	479	PRO	0.994
466	A	480	CYS	0.995
467	A	481	ASN	0.996
468	A	482	GLY	0.991
469	A	483	VAL	0.997
470	A	484	GLU	0.996
471	A	485	GLY	0.997
472	A	486	PHE	0.999
473	A	487	ASN	0.991
474	A	488	CYS	0.989
475	A	489	TYR	0.982
476	A	490	PHE	0.977
477	A	491	PRO	0.95
478	A	492	LEU	0.95
479	A	493	GLN	0.942
480	A	494	SER	0.929
481	A	495	TYR	0.89
482	A	496	GLY	0.91
483	A	497	PHE	0.881
484	A	498	GLN	0.915
485	A	499	PRO	0.897
486	A	500	THR	0.904
487	A	501	ASN	0.881
488	A	502	GLY	0.852
489	A	503	VAL	0.798
490	A	504	GLY	0.837
491	A	505	TYR	0.881
492	A	506	GLN	0.827
493	A	507	PRO	0.827
494	A	508	TYR	0.744
495	A	509	ARG	0.776
496	A	510	VAL	0.688
497	A	511	VAL	0.638
498	A	512	VAL	0.621
499	A	513	LEU	0.538
500	A	514	SER	0.586
501	A	515	PHE	0.48
502	A	516	GLU	0.597
503	A	517	LEU	0.43
504	A	518	LEU	0.491
505	A	519	HIS	0.597
506	A	520	ALA	0.614
507	A	521	PRO	0.621
508	A	522	ALA	0.573
509	A	523	THR	0.621
510	A	524	VAL	0.538
511	A	525	CYS	0.491
512	A	526	GLY	0.449
513	A	527	PRO	0.43
514	A	528	LYS	0.375
515	A	529	LYS	0.48
516	A	530	SER	0.515
517	A	531	THR	0.465
518	A	532	ASN	0.505
519	A	533	LEU	0.505
520	A	534	VAL	0.416
521	A	535	LYS	0.505
522	A	536	ASN	0.416
523	A	537	LYS	0.316
524	A	538	CYS	0.186
525	A	539	VAL	0.229
526	A	540	ASN	0.186
527	A	541	PHE	0.229
528	A	542	ASN	0.293
529	A	543	PHE	0.363
530	A	544	ASN	0.43
531	A	545	GLY	0.316
532	A	546	LEU	0.285
533	A	547	THR	0.186
534	A	548	GLY	0.166
535	A	549	THR	0.126
536	A	550	GLY	0.205
537	A	551	VAL	0.285
538	A	552	LEU	0.375
539	A	553	THR	0.48
540	A	554	GLU	0.597
541	A	555	SER	0.597
542	A	556	ASN	0.65
543	A	557	LYS	0.597
544	A	558	LYS	0.755
545	A	559	PHE	0.65
546	A	560	LEU	0.744
547	A	561	PRO	0.776
548	A	562	PHE	0.717
549	A	563	GLN	0.621
550	A	564	GLN	0.531
551	A	565	PHE	0.43
552	A	566	GLY	0.449
553	A	567	ARG	0.375
554	A	568	ASP	0.346
555	A	569	ILE	0.392
556	A	570	ALA	0.269
557	A	571	ASP	0.25
558	A	572	THR	0.229
559	A	573	THR	0.293
560	A	574	ASP	0.346
561	A	575	ALA	0.416
562	A	576	VAL	0.449
563	A	577	ARG	0.614
564	A	578	ASP	0.557
565	A	579	PRO	0.586
566	A	580	GLN	0.65
567	A	581	THR	0.732
568	A	582	LEU	0.621
569	A	583	GLU	0.638
570	A	584	ILE	0.491
571	A	585	LEU	0.43
572	A	586	ASP	0.293
573	A	587	ILE	0.269
574	A	588	THR	0.166
575	A	589	PRO	0.138
576	A	590	CYS	0.155
577	A	591	SER	0.093
578	A	592	PHE	0.058
579	A	593	GLY	0.019
580	A	594	GLY	0.017
581	A	595	VAL	0.014
582	A	596	SER	0.017
583	A	597	VAL	0.019
584	A	598	ILE	0.055
585	A	599	THR	0.047
586	A	600	PRO	0.089
587	A	601	GLY	0.067
588	A	602	THR	0.075
589	A	603	ASN	0.116
590	A	604	THR	0.155
591	A	605	SER	0.126
592	A	606	ASN	0.12
593	A	607	GLN	0.138
594	A	608	VAL	0.082
595	A	609	ALA	0.082
596	A	610	VAL	0.058
597	A	611	LEU	0.058
598	A	612	TYR	0.075
599	A	613	GLN	0.052
600	A	614	ASP	0.104
601	A	615	VAL	0.155
602	A	616	ASN	0.269
603	A	617	CYS	0.25
604	A	618	THR	0.316
605	A	619	GLU	0.2
606	A	620	VAL	0.166
607	A	621	PRO	0.25
608	A	622	VAL	0.269
609	A	623	ALA	0.166
610	A	624	ILE	0.166
611	A	625	HIS	0.293
612	A	626	ALA	0.215
613	A	627	ASP	0.155
614	A	628	GLN	0.138
615	A	629	LEU	0.067
616	A	630	THR	0.019
617	A	631	PRO	0.024
618	A	632	THR	0.058
619	A	633	TRP	0.052
620	A	634	ARG	0.138
621	A	635	VAL	0.126
622	A	636	TYR	0.116
623	A	637	SER	0.205
624	A	638	THR	0.25
625	A	639	GLY	0.346
626	A	640	SER	0.304
627	A	641	ASN	0.269
628	A	642	VAL	0.229
629	A	643	PHE	0.285
630	A	644	GLN	0.335
631	A	645	THR	0.215
632	A	646	ARG	0.205
633	A	647	ALA	0.116
634	A	648	GLY	0.138
635	A	649	CYS	0.138
636	A	650	LEU	0.138
637	A	651	ILE	0.138
638	A	652	GLY	0.176
639	A	653	ALA	0.215
640	A	654	GLU	0.316
641	A	655	HIS	0.363
642	A	656	VAL	0.375
643	A	657	ASN	0.491
644	A	658	ASN	0.43
645	A	659	SER	0.363
646	A	660	TYR	0.304
647	A	661	GLU	0.205
648	A	662	CYS	0.138
649	A	663	ASP	0.104
650	A	664	ILE	0.082
651	A	665	PRO	0.075
652	A	666	ILE	0.1
653	A	667	GLY	0.104
654	A	668	ALA	0.186
655	A	669	GLY	0.2
656	A	670	ILE	0.186
657	A	671	CYS	0.166
658	A	672	ALA	0.126
659	A	673	SER	0.166
660	A	674	TYR	0.155
661	A	675	GLN	0.229
662	A	676	THR	0.269
663	A	677	GLN	0.392
664	A	678	THR	0.416
665	A	679	ASN	0.491
666	A	680	SER	0.557
667	A	681	PRO	0.573
668	A	682	ARG	0.449
669	A	683	ARG	0.667
670	A	684	ALA	0.573
671	A	685	ARG	0.48
672	A	686	SER	0.449
673	A	687	VAL	0.43
674	A	688	ALA	0.363
675	A	689	SER	0.304
676	A	690	GLN	0.316
677	A	691	SER	0.229
678	A	692	ILE	0.166
679	A	693	ILE	0.215
680	A	694	ALA	0.215
681	A	695	TYR	0.229
682	A	696	THR	0.293
683	A	697	MET	0.229
684	A	698	SER	0.304
685	A	699	LEU	0.316
686	A	700	GLY	0.375
687	A	701	ALA	0.449
688	A	702	GLU	0.557
689	A	703	ASN	0.597
690	A	704	SER	0.688
691	A	705	VAL	0.703
692	A	706	ALA	0.798
693	A	707	TYR	0.798
694	A	708	SER	0.852
695	A	709	ASN	0.881
696	A	710	ASN	0.89
697	A	711	SER	0.843
698	A	712	ILE	0.809
699	A	713	ALA	0.732
700	A	714	ILE	0.755
701	A	715	PRO	0.677
702	A	716	THR	0.732
703	A	717	ASN	0.65
704	A	718	PHE	0.614
705	A	719	THR	0.505
706	A	720	ILE	0.491
707	A	721	SER	0.392
708	A	722	VAL	0.363
709	A	723	THR	0.293
710	A	724	THR	0.205
711	A	725	GLU	0.205
712	A	726	ILE	0.155
713	A	727	LEU	0.196
714	A	728	PRO	0.155
715	A	729	VAL	0.215
716	A	730	SER	0.2
717	A	731	MET	0.138
718	A	732	THR	0.155
719	A	733	LYS	0.293
720	A	734	THR	0.196
721	A	735	SER	0.285
722	A	736	VAL	0.229
723	A	737	ASP	0.346
724	A	738	CYS	0.316
725	A	739	THR	0.392
726	A	740	MET	0.335
727	A	741	TYR	0.138
728	A	742	ILE	0.215
729	A	743	CYS	0.316
730	A	744	GLY	0.335
731	A	745	ASP	0.449
732	A	746	SER	0.491
733	A	747	THR	0.573
734	A	748	GLU	0.538
735	A	749	CYS	0.363
736	A	750	SER	0.48
737	A	751	ASN	0.538
738	A	752	LEU	0.408
739	A	753	LEU	0.375
740	A	754	LEU	0.515
741	A	755	GLN	0.505
742	A	756	TYR	0.316
743	A	757	GLY	0.465
744	A	758	SER	0.465
745	A	759	PHE	0.316
746	A	760	CYS	0.375
747	A	761	THR	0.465
748	A	762	GLN	0.363
749	A	763	LEU	0.269
750	A	764	ASN	0.375
751	A	765	ARG	0.48
752	A	766	ALA	0.293
753	A	767	LEU	0.25
754	A	768	THR	0.408
755	A	769	GLY	0.363
756	A	770	ILE	0.25
757	A	771	ALA	0.346
758	A	772	VAL	0.43
759	A	773	GLU	0.363
760	A	774	GLN	0.269
761	A	775	ASP	0.416
762	A	776	LYS	0.449
763	A	777	ASN	0.316
764	A	778	THR	0.375
765	A	779	GLN	0.505
766	A	780	GLU	0.43
767	A	781	VAL	0.375
768	A	782	PHE	0.408
769	A	783	ALA	0.538
770	A	784	GLN	0.531
771	A	785	VAL	0.621
772	A	786	LYS	0.744
773	A	787	GLN	0.776
774	A	788	ILE	0.703
775	A	789	TYR	0.732
776	A	790	LYS	0.766
777	A	791	THR	0.688
778	A	792	PRO	0.744
779	A	793	PRO	0.755
780	A	794	ILE	0.766
781	A	795	LYS	0.667
782	A	796	ASP	0.717
783	A	797	PHE	0.717
784	A	798	GLY	0.717
785	A	799	GLY	0.65
786	A	800	PHE	0.638
787	A	801	ASN	0.597
788	A	802	PHE	0.557
789	A	803	SER	0.538
790	A	804	GLN	0.491
791	A	805	ILE	0.48
792	A	806	LEU	0.573
793	A	807	PRO	0.586
794	A	808	ASP	0.621
795	A	809	PRO	0.717
796	A	810	SER	0.703
797	A	811	LYS	0.614
798	A	812	PRO	0.621
799	A	813	SER	0.538
800	A	814	LYS	0.586
801	A	815	ARG	0.449
802	A	816	SER	0.43
803	A	817	PHE	0.408
804	A	818	ILE	0.335
805	A	819	GLU	0.363
806	A	820	ASP	0.363
807	A	821	LEU	0.285
808	A	822	LEU	0.205
809	A	823	PHE	0.285
810	A	824	ASN	0.25
811	A	825	LYS	0.155
812	A	826	VAL	0.126
813	A	827	THR	0.104
814	A	828	LEU	0.116
815	A	829	ALA	0.089
816	A	830	ASP	0.047
817	A	831	ALA	0.034
818	A	832	GLY	0.058
819	A	833	PHE	0.104
820	A	834	ILE	0.138
821	A	835	LYS	0.229
822	A	836	GLN	0.363
823	A	837	TYR	0.335
824	A	838	GLY	0.449
825	A	839	ASP	0.43
826	A	840	CYS	0.557
827	A	841	LEU	0.586
828	A	842	GLY	0.688
829	A	843	ASP	0.787
830	A	844	ILE	0.703
831	A	845	ALA	0.688
832	A	846	ALA	0.597
833	A	847	ARG	0.688
834	A	848	ASP	0.677
835	A	849	LEU	0.586
836	A	850	ILE	0.531
837	A	851	CYS	0.505
838	A	852	ALA	0.375
839	A	853	GLN	0.449
840	A	854	LYS	0.25
841	A	855	PHE	0.269
842	A	856	ASN	0.176
843	A	857	GLY	0.25
844	A	858	LEU	0.186
845	A	859	THR	0.269
846	A	860	VAL	0.229
847	A	861	LEU	0.346
848	A	862	PRO	0.408
849	A	863	PRO	0.375
850	A	864	LEU	0.515
851	A	865	LEU	0.465
852	A	866	THR	0.491
853	A	867	ASP	0.392
854	A	868	GLU	0.538
855	A	869	MET	0.573
856	A	870	ILE	0.416
857	A	871	ALA	0.491
858	A	872	GLN	0.597
859	A	873	TYR	0.538
860	A	874	THR	0.465
861	A	875	SER	0.557
862	A	876	ALA	0.597
863	A	877	LEU	0.515
864	A	878	LEU	0.515
865	A	879	ALA	0.638
866	A	880	GLY	0.638
867	A	881	THR	0.586
868	A	882	ILE	0.621
869	A	883	THR	0.703
870	A	884	SER	0.744
871	A	885	GLY	0.717
872	A	886	TRP	0.677
873	A	887	THR	0.755
874	A	888	PHE	0.65
875	A	889	GLY	0.703
876	A	890	ALA	0.766
877	A	891	GLY	0.776
878	A	892	ALA	0.776
879	A	893	ALA	0.798
880	A	894	LEU	0.809
881	A	895	GLN	0.827
882	A	896	ILE	0.776
883	A	897	PRO	0.776
884	A	898	PHE	0.65
885	A	899	ALA	0.732
886	A	900	MET	0.787
887	A	901	GLN	0.667
888	A	902	MET	0.621
889	A	903	ALA	0.732
890	A	904	TYR	0.703
891	A	905	ARG	0.597
892	A	906	PHE	0.65
893	A	907	ASN	0.717
894	A	908	GLY	0.621
895	A	909	ILE	0.614
896	A	910	GLY	0.688
897	A	911	VAL	0.703
898	A	912	THR	0.776
899	A	913	GLN	0.787
900	A	914	ASN	0.809
901	A	915	VAL	0.717
902	A	916	LEU	0.717
903	A	917	TYR	0.787
904	A	918	GLU	0.809
905	A	919	ASN	0.717
906	A	920	GLN	0.732
907	A	921	LYS	0.744
908	A	922	LEU	0.677
909	A	923	ILE	0.621
910	A	924	ALA	0.621
911	A	925	ASN	0.621
912	A	926	GLN	0.557
913	A	927	PHE	0.515
914	A	928	ASN	0.538
915	A	929	SER	0.491
916	A	930	ALA	0.416
917	A	931	ILE	0.43
918	A	932	GLY	0.408
919	A	933	LYS	0.392
920	A	934	ILE	0.304
921	A	935	GLN	0.392
922	A	936	ASP	0.346
923	A	937	SER	0.229
924	A	938	LEU	0.215
925	A	939	SER	0.25
926	A	940	SER	0.215
927	A	941	THR	0.176
928	A	942	ALA	0.104
929	A	943	SER	0.082
930	A	944	ALA	0.12
931	A	945	LEU	0.12
932	A	946	GLY	0.067
933	A	947	LYS	0.093
934	A	948	LEU	0.104
935	A	949	GLN	0.067
936	A	950	ASP	0.039
937	A	951	VAL	0.075
938	A	952	VAL	0.075
939	A	953	ASN	0.03
940	A	954	GLN	0.03
941	A	955	ASN	0.075
942	A	956	ALA	0.047
943	A	957	GLN	0.01
944	A	958	ALA	0.039
945	A	959	LEU	0.082
946	A	960	ASN	0.034
947	A	961	THR	0.016
948	A	962	LEU	0.067
949	A	963	VAL	0.067
950	A	964	LYS	0.012
951	A	965	GLN	0.03
952	A	966	LEU	0.093
953	A	967	SER	0.047
954	A	968	SER	0.034
955	A	969	ASN	0.055
956	A	970	PHE	0.058
957	A	971	GLY	0.089
958	A	972	ALA	0.104
959	A	973	ILE	0.126
960	A	974	SER	0.12
961	A	975	SER	0.093
962	A	976	VAL	0.176
963	A	977	LEU	0.25
964	A	978	ASN	0.346
965	A	979	ASP	0.25
966	A	980	ILE	0.25
967	A	981	LEU	0.375
968	A	982	SER	0.392
969	A	983	ARG	0.293
970	A	984	LEU	0.392
971	A	985	ASP	0.515
972	A	986	LYS	0.515
973	A	987	VAL	0.43
974	A	988	GLU	0.316
975	A	989	ALA	0.316
976	A	990	GLU	0.392
977	A	991	VAL	0.229
978	A	992	GLN	0.196
979	A	993	ILE	0.269
980	A	994	ASP	0.25
981	A	995	ARG	0.126
982	A	996	LEU	0.138
983	A	997	ILE	0.205
984	A	998	THR	0.155
985	A	999	GLY	0.089
986	A	1000	ARG	0.12
987	A	1001	LEU	0.176
988	A	1002	GLN	0.093
989	A	1003	SER	0.067
990	A	1004	LEU	0.126
991	A	1005	GLN	0.138
992	A	1006	THR	0.058
993	A	1007	TYR	0.093
994	A	1008	VAL	0.155
995	A	1009	THR	0.116
996	A	1010	GLN	0.052
997	A	1011	GLN	0.1
998	A	1012	LEU	0.176
999	A	1013	ILE	0.104
1000	A	1014	ARG	0.067
1001	A	1015	ALA	0.176
1002	A	1016	ALA	0.176
1003	A	1017	GLU	0.104
1004	A	1018	ILE	0.166
1005	A	1019	ARG	0.285
1006	A	1020	ALA	0.205
1007	A	1021	SER	0.196
1008	A	1022	ALA	0.269
1009	A	1023	ASN	0.316
1010	A	1024	LEU	0.269
1011	A	1025	ALA	0.304
1012	A	1026	ALA	0.392
1013	A	1027	THR	0.392
1014	A	1028	LYS	0.316
1015	A	1029	MET	0.416
1016	A	1030	SER	0.491
1017	A	1031	GLU	0.48
1018	A	1032	CYS	0.416
1019	A	1033	VAL	0.491
1020	A	1034	LEU	0.557
1021	A	1035	GLY	0.557
1022	A	1036	GLN	0.573
1023	A	1037	SER	0.491
1024	A	1038	LYS	0.573
1025	A	1039	ARG	0.43
1026	A	1040	VAL	0.449
1027	A	1041	ASP	0.346
1028	A	1042	PHE	0.346
1029	A	1043	CYS	0.363
1030	A	1044	GLY	0.316
1031	A	1045	LYS	0.304
1032	A	1046	GLY	0.43
1033	A	1047	TYR	0.515
1034	A	1048	HIS	0.465
1035	A	1049	LEU	0.538
1036	A	1050	MET	0.515
1037	A	1051	SER	0.416
1038	A	1052	PHE	0.449
1039	A	1053	PRO	0.392
1040	A	1054	GLN	0.346
1041	A	1055	SER	0.316
1042	A	1056	ALA	0.215
1043	A	1057	PRO	0.186
1044	A	1058	HIS	0.176
1045	A	1059	GLY	0.215
1046	A	1060	VAL	0.229
1047	A	1061	VAL	0.229
1048	A	1062	PHE	0.293
1049	A	1063	LEU	0.335
1050	A	1064	HIS	0.335
1051	A	1065	VAL	0.449
1052	A	1066	THR	0.416
1053	A	1067	TYR	0.557
1054	A	1068	VAL	0.48
1055	A	1069	PRO	0.557
1056	A	1070	ALA	0.573
1057	A	1071	GLN	0.677
1058	A	1072	GLU	0.677
1059	A	1073	LYS	0.787
1060	A	1074	ASN	0.82
1061	A	1075	PHE	0.843
1062	A	1076	THR	0.89
1063	A	1077	THR	0.881
1064	A	1078	ALA	0.904
1065	A	1079	PRO	0.901
1066	A	1080	ALA	0.929
1067	A	1081	ILE	0.942
1068	A	1082	CYS	0.968
1069	A	1083	HIS	0.977
1070	A	1084	ASP	0.983
1071	A	1085	GLY	0.983
1072	A	1086	LYS	0.974
1073	A	1087	ALA	0.96
1074	A	1088	HIS	0.95
1075	A	1089	PHE	0.915
1076	A	1090	PRO	0.89
1077	A	1091	ARG	0.861
1078	A	1092	GLU	0.852
1079	A	1093	GLY	0.82
1080	A	1094	VAL	0.809
1081	A	1095	PHE	0.837
1082	A	1096	VAL	0.881
1083	A	1097	SER	0.881
1084	A	1098	ASN	0.919
1085	A	1099	GLY	0.91
1086	A	1100	THR	0.939
1087	A	1101	HIS	0.947
1088	A	1102	TRP	0.924
1089	A	1103	PHE	0.901
1090	A	1104	VAL	0.874
1091	A	1105	THR	0.827
1092	A	1106	GLN	0.787
1093	A	1107	ARG	0.677
1094	A	1108	ASN	0.65
1095	A	1109	PHE	0.732
1096	A	1110	TYR	0.809
1097	A	1111	GLU	0.82
1098	A	1112	PRO	0.861
1099	A	1113	GLN	0.874
1100	A	1114	ILE	0.924
1101	A	1115	ILE	0.939
1102	A	1116	THR	0.942
1103	A	1117	THR	0.956
1104	A	1118	ASP	0.934
1105	A	1119	ASN	0.904
1106	A	1120	THR	0.929
1107	A	1121	PHE	0.929
1108	A	1122	VAL	0.962
1109	A	1123	SER	0.956
1110	A	1124	GLY	0.972
1111	A	1125	ASN	0.977
1112	A	1126	CYS	0.974
1113	A	1127	ASP	0.981
1114	A	1128	VAL	0.956
1115	A	1129	VAL	0.95
1116	A	1130	ILE	0.929
1117	A	1131	GLY	0.942
1118	A	1132	ILE	0.962
1119	A	1133	VAL	0.95
1120	A	1134	ASN	0.968
1121	A	1135	ASN	0.968
1122	A	1136	THR	0.964
1123	A	1137	VAL	0.967
