## Supplementary material for "Prediction and Evolution of B Cell Epitopes of Surface Protein in SARS-CoV-2": Table S4 SEPPA3.0 comformational epitope prediction result.xlsx

### Sheet: E
chainID	resSeq	resName	score	location
A	8	GLU	0.047	surface
A	9	THR	0.045	surface
A	10	GLY	0.038	surface
A	11	THR	0.035	surface
A	12	LEU	0.03	surface
A	13	ILE	0.024	surface
A	14	VAL	0.023	surface
A	15	ASN	0.02	surface
A	16	SER	0.019	surface
A	17	VAL	0.018	surface
A	18	LEU	0.017	surface
A	19	LEU	0.016	surface
A	20	PHE	0.015	surface
A	21	LEU	0.014	surface
A	22	ALA	0.014	surface
A	23	PHE	0.014	surface
A	24	VAL	0.014	surface
A	25	VAL	0.015	surface
A	26	PHE	0.016	surface
A	27	LEU	0.018	surface
A	28	LEU	0.019	surface
A	29	VAL	0.02	surface
A	30	THR	0.022	surface
A	31	LEU	0.028	surface
A	32	ALA	0.028	surface
A	33	ILE	0.038	surface
A	34	LEU	0.045	surface
A	35	THR	0.048	surface
A	36	ALA	0.047	surface
A	37	LEU	0.051	surface
A	38	ARG	0.048	surface
A	39	LEU	0.049	surface
A	40	CYS	0.044	surface
A	41	ALA	0.037	surface
A	42	TYR	0.035	surface
A	43	CYS	0.035	surface
A	44	CYS	0.033	surface
A	45	ASN	0.034	surface
A	46	ILE	0.035	surface
A	47	VAL	0.03	surface
A	48	ASN	0.035	surface
A	49	VAL	0.036	surface
A	50	SER	0.037	surface
A	51	LEU	0.044	surface
A	52	VAL	0.049	surface
A	53	LYS	0.049	surface
A	54	PRO	0.046	surface
A	55	SER	0.043	surface
A	56	PHE	0.05	surface
A	57	TYR	0.051	surface
A	58	VAL	0.055	surface
A	59	TYR	0.062	surface
A	60	SER	0.065	surface
A	61	ARG	0.068	surface
A	62	VAL	0.069	surface
A	63	LYS	0.066	surface
A	64	ASN	0.068	surface
A	65	LEU	0.081	surface

### Sheet: S
chainID	resSeq	resName	score	location
A	15	CYS	0.054	surface
A	16	VAL	0.058	surface
A	17	ASN	0.079	surface
A	18	LEU	0.088	surface
A	19	THR	0.099	surface
A	20	THR	0.116	surface
A	21	ARG	0.08	surface
A	22	THR	0.106	surface
A	23	GLN	0.109	surface
A	24	LEU	0.067	surface
A	25	PRO	0.062	surface
A	26	PRO	0.058	surface
A	27	ALA	0.048	surface
A	28	TYR	0.036	surface
A	29	THR	0.035	surface
A	30	ASN	0.035	surface
A	31	SER	0.034	surface
A	32	PHE	0.034	surface
A	33	THR	0.038	surface
A	34	ARG	0.036	surface
A	35	GLY	0.048	surface
A	36	VAL	0.074	surface
A	37	TYR	0.104	surface
A	38	TYR	0.153	surface
A	39	PRO	0.114	surface
A	40	ASP	0.17	surface
A	41	LYS	0.211	surface
A	42	VAL	0.161	surface
A	43	PHE	0.238	surface
A	44	ARG	0.203	surface
A	45	SER	0.198	surface
A	46	SER	0.155	surface
A	47	VAL	0.149	surface
A	48	LEU	0.075	surface
A	49	HIS	0.088	surface
A	50	SER	0.039	surface
A	51	THR	0.069	surface
A	52	GLN	0.057	surface
A	53	ASP	0.087	surface
A	54	LEU	0.069	surface
A	55	PHE	0.067	surface
A	56	LEU	0.044	surface
A	57	PRO	0.041	surface
A	58	PHE	0.039	surface
A	59	PHE	0.036	surface
A	60	SER	0.036	surface
A	61	ASN	0.037	surface
A	62	VAL	0.033	surface
A	63	THR	0.03	surface
A	64	TRP	0.04	surface
A	65	PHE	0.043	surface
A	66	HIS	0.055	surface
A	67	ALA	0.071	surface
A	68	ILE	0.141	surface
A	69	HIS	0	core
A	70	VAL	0.195	surface
A	71	SER	0.241	surface
A	72	GLY	0.266	surface
A	73	THR	0.233	surface
A	74	ASN	0.276	surface
A	75	GLY	0.257	surface
A	76	THR	0.192	surface
A	77	LYS	0.159	surface
A	78	ARG	0.12	surface
A	79	PHE	0.1	surface
A	80	ASP	0.063	surface
A	81	ASN	0.053	surface
A	82	PRO	0.053	surface
A	83	VAL	0.043	surface
A	84	LEU	0.039	surface
A	85	PRO	0.041	surface
A	86	PHE	0.048	surface
A	87	ASN	0.048	surface
A	88	ASP	0.055	surface
A	89	GLY	0	core
A	90	VAL	0.045	surface
A	91	TYR	0.03	surface
A	92	PHE	0.026	surface
A	93	ALA	0	core
A	94	SER	0	core
A	95	THR	0.047	surface
A	96	GLU	0.045	surface
A	97	LYS	0.062	surface
A	98	SER	0	core
A	99	ASN	0.044	surface
A	100	ILE	0.057	surface
A	101	ILE	0	core
A	102	ARG	0.04	surface
A	103	GLY	0	core
A	104	TRP	0.025	surface
A	105	ILE	0.036	surface
A	106	PHE	0	core
A	107	GLY	0	core
A	108	THR	0.049	surface
A	109	THR	0.043	surface
A	110	LEU	0.045	surface
A	111	ASP	0.053	surface
A	112	SER	0.054	surface
A	113	LYS	0.057	surface
A	114	THR	0.053	surface
A	115	GLN	0.051	surface
A	116	SER	0.042	surface
A	117	LEU	0	core
A	118	LEU	0.027	surface
A	119	ILE	0.03	surface
A	120	VAL	0.037	surface
A	121	ASN	0.04	surface
A	122	ASN	0.051	surface
A	123	ALA	0.052	surface
A	124	THR	0.057	surface
A	125	ASN	0.055	surface
A	126	VAL	0.047	surface
A	127	VAL	0.039	surface
A	128	ILE	0.037	surface
A	129	LYS	0.042	surface
A	130	VAL	0.048	surface
A	131	CYS	0.062	surface
A	132	GLU	0.067	surface
A	133	PHE	0.044	surface
A	134	GLN	0.049	surface
A	135	PHE	0.046	surface
A	136	CYS	0.052	surface
A	137	ASN	0.059	surface
A	138	ASP	0.063	surface
A	139	PRO	0.045	surface
A	140	PHE	0.047	surface
A	141	LEU	0.049	surface
A	142	GLY	0	core
A	143	VAL	0.068	surface
A	144	TYR	0.099	surface
A	145	TYR	0.078	surface
A	146	HIS	0.075	surface
A	147	LYS	0.071	surface
A	148	ASN	0.069	surface
A	149	ASN	0.07	surface
A	150	LYS	0.063	surface
A	151	SER	0.064	surface
A	152	TRP	0.062	surface
A	153	MET	0.063	surface
A	154	GLU	0.063	surface
A	155	SER	0.054	surface
A	156	GLU	0.043	surface
A	157	PHE	0.046	surface
A	158	ARG	0.04	surface
A	159	VAL	0.044	surface
A	160	TYR	0.038	surface
A	161	SER	0.052	surface
A	162	SER	0.06	surface
A	163	ALA	0.065	surface
A	164	ASN	0.073	surface
A	165	ASN	0.069	surface
A	166	CYS	0.066	surface
A	167	THR	0.058	surface
A	168	PHE	0.043	surface
A	169	GLU	0.046	surface
A	170	TYR	0.043	surface
A	171	VAL	0.047	surface
A	172	SER	0.06	surface
A	173	GLN	0.057	surface
A	174	PRO	0.055	surface
A	175	PHE	0.058	surface
A	176	LEU	0.06	surface
A	177	MET	0.049	surface
A	178	ASP	0.057	surface
A	179	LEU	0.059	surface
A	180	GLU	0.071	surface
A	181	GLY	0.086	surface
A	182	LYS	0.079	surface
A	183	GLN	0.084	surface
A	184	GLY	0.078	surface
A	185	ASN	0.067	surface
A	186	PHE	0.058	surface
A	187	LYS	0.047	surface
A	188	ASN	0.043	surface
A	189	LEU	0.041	surface
A	190	ARG	0.035	surface
A	191	GLU	0	core
A	192	PHE	0.031	surface
A	193	VAL	0	core
A	194	PHE	0.041	surface
A	195	LYS	0.057	surface
A	196	ASN	0.061	surface
A	197	ILE	0.067	surface
A	198	ASP	0.07	surface
A	199	GLY	0.054	surface
A	200	TYR	0.057	surface
A	201	PHE	0.046	surface
A	202	LYS	0.051	surface
A	203	ILE	0.047	surface
A	204	TYR	0.077	surface
A	205	SER	0.05	surface
A	206	LYS	0.039	surface
A	207	HIS	0.042	surface
A	208	THR	0.045	surface
A	209	PRO	0.052	surface
A	210	ILE	0.051	surface
A	211	ASN	0.053	surface
A	212	LEU	0.047	surface
A	213	VAL	0.049	surface
A	214	ARG	0.04	surface
A	215	ASP	0.036	surface
A	216	LEU	0.036	surface
A	217	PRO	0.042	surface
A	218	GLN	0.035	surface
A	219	GLY	0.037	surface
A	220	PHE	0.069	surface
A	221	SER	0.045	surface
A	222	ALA	0.085	surface
A	223	LEU	0	core
A	224	GLU	0.087	surface
A	225	PRO	0.097	surface
A	226	LEU	0.058	surface
A	227	VAL	0.046	surface
A	228	ASP	0.041	surface
A	229	LEU	0.04	surface
A	230	PRO	0.045	surface
A	231	ILE	0.043	surface
A	232	GLY	0.051	surface
A	233	ILE	0.051	surface
A	234	ASN	0.043	surface
A	235	ILE	0.047	surface
A	236	THR	0.042	surface
A	237	ARG	0.039	surface
A	238	PHE	0.039	surface
A	239	GLN	0.043	surface
A	240	THR	0.032	surface
A	241	LEU	0	core
A	242	LEU	0.045	surface
A	243	ALA	0.087	surface
A	244	LEU	0.077	surface
A	245	HIS	0.105	surface
A	246	ARG	0.095	surface
A	247	SER	0.13	surface
A	248	TYR	0.163	surface
A	249	LEU	0.227	surface
A	250	THR	0.241	surface
A	251	PRO	0.238	surface
A	252	GLY	0.243	surface
A	253	ASP	0.215	surface
A	254	SER	0.208	surface
A	255	SER	0.174	surface
A	256	SER	0.173	surface
A	257	GLY	0.155	surface
A	258	TRP	0.12	surface
A	259	THR	0.134	surface
A	260	ALA	0.122	surface
A	261	GLY	0.117	surface
A	262	ALA	0.085	surface
A	263	ALA	0.054	surface
A	264	ALA	0.044	surface
A	265	TYR	0.034	surface
A	266	TYR	0.032	surface
A	267	VAL	0.03	surface
A	268	GLY	0.029	surface
A	269	TYR	0.039	surface
A	270	LEU	0.056	surface
A	271	GLN	0.058	surface
A	272	PRO	0.055	surface
A	273	ARG	0.062	surface
A	274	THR	0.056	surface
A	275	PHE	0.041	surface
A	276	LEU	0	core
A	277	LEU	0	core
A	278	LYS	0.113	surface
A	279	TYR	0.184	surface
A	280	ASN	0.228	surface
A	281	GLU	0.258	surface
A	282	ASN	0.285	surface
A	283	GLY	0.23	surface
A	284	THR	0.188	surface
A	285	ILE	0.142	surface
A	286	THR	0.126	surface
A	287	ASP	0.081	surface
A	288	ALA	0.068	surface
A	289	VAL	0.051	surface
A	290	ASP	0.076	surface
A	291	CYS	0.088	surface
A	292	ALA	0.051	surface
A	293	LEU	0.051	surface
A	294	ASP	0.079	surface
A	295	PRO	0.066	surface
A	296	LEU	0.065	surface
A	297	SER	0.07	surface
A	298	GLU	0.068	surface
A	299	THR	0.087	surface
A	300	LYS	0.065	surface
A	301	CYS	0.062	surface
A	302	THR	0.098	surface
A	303	LEU	0.109	surface
A	304	LYS	0.046	surface
A	305	SER	0.037	surface
A	306	PHE	0.052	surface
A	307	THR	0.044	surface
A	308	VAL	0.069	surface
A	309	GLU	0.081	surface
A	310	LYS	0.08	surface
A	311	GLY	0.077	surface
A	312	ILE	0.071	surface
A	313	TYR	0.051	surface
A	314	GLN	0.136	surface
A	315	THR	0.157	surface
A	316	SER	0.191	surface
A	317	ASN	0.125	surface
A	318	PHE	0	core
A	319	ARG	0.075	surface
A	320	VAL	0.039	surface
A	321	GLN	0.04	surface
A	322	PRO	0.041	surface
A	323	THR	0.042	surface
A	324	GLU	0.042	surface
A	325	SER	0.043	surface
A	326	ILE	0	core
A	327	VAL	0.054	surface
A	328	ARG	0.049	surface
A	329	PHE	0.051	surface
A	330	PRO	0.059	surface
A	331	ASN	0.06	surface
A	332	ILE	0.055	surface
A	333	THR	0.064	surface
A	334	ASN	0.054	surface
A	335	LEU	0.051	surface
A	336	CYS	0.046	surface
A	337	PRO	0.041	surface
A	338	PHE	0.042	surface
A	339	GLY	0.042	surface
A	340	GLU	0.037	surface
A	341	VAL	0.04	surface
A	342	PHE	0.051	surface
A	343	ASN	0.04	surface
A	344	ALA	0.043	surface
A	345	THR	0.05	surface
A	346	ARG	0.05	surface
A	347	PHE	0.045	surface
A	348	ALA	0.036	surface
A	349	SER	0.052	surface
A	350	VAL	0.138	surface
A	351	TYR	0.096	surface
A	352	ALA	0.038	surface
A	353	TRP	0.038	surface
A	354	ASN	0.033	surface
A	355	ARG	0.033	surface
A	356	LYS	0.034	surface
A	357	ARG	0.033	surface
A	358	ILE	0.038	surface
A	359	SER	0.044	surface
A	360	ASN	0.05	surface
A	361	CYS	0.048	surface
A	362	VAL	0.058	surface
A	363	ALA	0	core
A	364	ASP	0.068	surface
A	365	TYR	0.05	surface
A	366	SER	0.054	surface
A	367	VAL	0.069	surface
A	368	LEU	0.059	surface
A	369	TYR	0.066	surface
A	370	ASN	0.065	surface
A	371	SER	0.104	surface
A	372	ALA	0.124	surface
A	373	SER	0.084	surface
A	374	PHE	0.067	surface
A	375	SER	0.078	surface
A	376	THR	0.135	surface
A	377	PHE	0.062	surface
A	378	LYS	0.055	surface
A	379	CYS	0.066	surface
A	380	TYR	0.067	surface
A	381	GLY	0.076	surface
A	382	VAL	0.068	surface
A	383	SER	0.077	surface
A	384	PRO	0.072	surface
A	385	THR	0.073	surface
A	386	LYS	0.072	surface
A	387	LEU	0.065	surface
A	388	ASN	0.065	surface
A	389	ASP	0.056	surface
A	390	LEU	0.048	surface
A	391	CYS	0	core
A	392	PHE	0.048	surface
A	393	THR	0.043	surface
A	394	ASN	0.037	surface
A	395	VAL	0.04	surface
A	396	TYR	0.034	surface
A	397	ALA	0	core
A	398	ASP	0	core
A	399	SER	0.032	surface
A	400	PHE	0.085	surface
A	401	VAL	0	core
A	402	ILE	0.226	surface
A	403	ARG	0.311	surface
A	404	GLY	0.267	surface
A	405	ASP	0.361	surface
A	406	GLU	0.436	surface
A	407	VAL	0.26	surface
A	408	ARG	0.279	surface
A	409	GLN	0.223	surface
A	410	ILE	0.182	surface
A	411	ALA	0.085	surface
A	412	PRO	0.06	surface
A	413	GLY	0.097	surface
A	414	GLN	0.156	surface
A	415	THR	0.172	surface
A	416	GLY	0.263	surface
A	417	LYS	0.181	surface
A	418	ILE	0.148	surface
A	419	ALA	0.154	surface
A	420	ASP	0.14	surface
A	421	TYR	0.126	surface
A	422	ASN	0.158	surface
A	423	TYR	0.109	surface
A	424	LYS	0.057	surface
A	425	LEU	0.05	surface
A	426	PRO	0.059	surface
A	427	ASP	0.063	surface
A	428	ASP	0.057	surface
A	429	PHE	0.06	surface
A	430	THR	0.065	surface
A	431	GLY	0.058	surface
A	432	CYS	0	core
A	433	VAL	0.056	surface
A	434	ILE	0	core
A	435	ALA	0.119	surface
A	436	TRP	0.067	surface
A	437	ASN	0.081	surface
A	438	SER	0.076	surface
A	439	ASN	0.148	surface
A	440	ASN	0.076	surface
A	441	LEU	0.082	surface
A	442	ASP	0.097	surface
A	443	SER	0.159	surface
A	444	LYS	0.226	surface
A	445	VAL	0.286	surface
A	446	GLY	0.256	surface
A	447	GLY	0.202	surface
A	448	ASN	0.155	surface
A	449	TYR	0.128	surface
A	450	ASN	0.085	surface
A	451	TYR	0.123	surface
A	452	LEU	0.118	surface
A	453	TYR	0.159	surface
A	454	ARG	0.104	surface
A	455	LEU	0.26	surface
A	456	PHE	0.06	surface
A	457	ARG	0.061	surface
A	458	LYS	0.079	surface
A	459	SER	0.071	surface
A	460	ASN	0.066	surface
A	461	LEU	0.06	surface
A	462	LYS	0.056	surface
A	463	PRO	0.047	surface
A	464	PHE	0.045	surface
A	465	GLU	0.058	surface
A	466	ARG	0.041	surface
A	467	ASP	0.049	surface
A	468	ILE	0.047	surface
A	469	SER	0.048	surface
A	470	THR	0.059	surface
A	471	GLU	0.06	surface
A	472	ILE	0.093	surface
A	473	TYR	0.086	surface
A	474	GLN	0.102	surface
A	475	ALA	0.088	surface
A	476	GLY	0.1	surface
A	477	SER	0.103	surface
A	478	THR	0.103	surface
A	479	PRO	0.107	surface
A	480	CYS	0.101	surface
A	481	ASN	0.106	surface
A	482	GLY	0.101	surface
A	483	VAL	0.102	surface
A	484	GLU	0.108	surface
A	485	GLY	0.108	surface
A	486	PHE	0.106	surface
A	487	ASN	0.106	surface
A	488	CYS	0.105	surface
A	489	TYR	0.094	surface
A	490	PHE	0.079	surface
A	491	PRO	0	core
A	492	LEU	0.138	surface
A	493	GLN	0.172	surface
A	494	SER	0.192	surface
A	495	TYR	0.169	surface
A	496	GLY	0.142	surface
A	497	PHE	0.211	surface
A	498	GLN	0.187	surface
A	499	PRO	0.205	surface
A	500	THR	0.284	surface
A	501	ASN	0.165	surface
A	502	GLY	0.181	surface
A	503	VAL	0.224	surface
A	504	GLY	0.23	surface
A	505	TYR	0.233	surface
A	506	GLN	0.231	surface
A	507	PRO	0	core
A	508	TYR	0.21	surface
A	509	ARG	0.052	surface
A	510	VAL	0	core
A	511	VAL	0	core
A	512	VAL	0.034	surface
A	513	LEU	0.042	surface
A	514	SER	0.041	surface
A	515	PHE	0.05	surface
A	516	GLU	0.04	surface
A	517	LEU	0.04	surface
A	518	LEU	0.046	surface
A	519	HIS	0.048	surface
A	520	ALA	0.05	surface
A	521	PRO	0.061	surface
A	522	ALA	0.043	surface
A	523	THR	0.045	surface
A	524	VAL	0.044	surface
A	525	CYS	0.056	surface
A	526	GLY	0.064	surface
A	527	PRO	0.06	surface
A	528	LYS	0.066	surface
A	529	LYS	0.073	surface
A	530	SER	0.055	surface
A	531	THR	0.053	surface
A	532	ASN	0.055	surface
A	533	LEU	0.053	surface
A	534	VAL	0.046	surface
A	535	LYS	0.063	surface
A	536	ASN	0.049	surface
A	537	LYS	0.043	surface
A	538	CYS	0.038	surface
A	539	VAL	0	core
A	540	ASN	0.04	surface
A	541	PHE	0.045	surface
A	542	ASN	0.04	surface
A	543	PHE	0.038	surface
A	544	ASN	0.039	surface
A	545	GLY	0.037	surface
A	546	LEU	0.045	surface
A	547	THR	0.036	surface
A	548	GLY	0.037	surface
A	549	THR	0.046	surface
A	550	GLY	0	core
A	551	VAL	0.052	surface
A	552	LEU	0	core
A	553	THR	0.071	surface
A	554	GLU	0.087	surface
A	555	SER	0.102	surface
A	556	ASN	0.168	surface
A	557	LYS	0.12	surface
A	558	LYS	0.168	surface
A	559	PHE	0.142	surface
A	560	LEU	0.176	surface
A	561	PRO	0.162	surface
A	562	PHE	0.154	surface
A	563	GLN	0.136	surface
A	564	GLN	0.092	surface
A	565	PHE	0.079	surface
A	566	GLY	0.103	surface
A	567	ARG	0.094	surface
A	568	ASP	0.106	surface
A	569	ILE	0.094	surface
A	570	ALA	0.097	surface
A	571	ASP	0.102	surface
A	572	THR	0.101	surface
A	573	THR	0.084	surface
A	574	ASP	0.091	surface
A	575	ALA	0.102	surface
A	576	VAL	0.073	surface
A	577	ARG	0.084	surface
A	578	ASP	0.062	surface
A	579	PRO	0.061	surface
A	580	GLN	0.062	surface
A	581	THR	0.066	surface
A	582	LEU	0.073	surface
A	583	GLU	0.09	surface
A	584	ILE	0	core
A	585	LEU	0.087	surface
A	586	ASP	0.059	surface
A	587	ILE	0.065	surface
A	588	THR	0.047	surface
A	589	PRO	0.059	surface
A	590	CYS	0.052	surface
A	591	SER	0.069	surface
A	592	PHE	0.087	surface
A	593	GLY	0.141	surface
A	594	GLY	0.135	surface
A	595	VAL	0	core
A	596	SER	0	core
A	597	VAL	0.07	surface
A	598	ILE	0	core
A	599	THR	0	core
A	600	PRO	0.068	surface
A	601	GLY	0.051	surface
A	602	THR	0.053	surface
A	603	ASN	0.058	surface
A	604	THR	0.074	surface
A	605	SER	0.056	surface
A	606	ASN	0.05	surface
A	607	GLN	0.058	surface
A	608	VAL	0.042	surface
A	609	ALA	0.043	surface
A	610	VAL	0	core
A	611	LEU	0.064	surface
A	612	TYR	0	core
A	613	GLN	0.078	surface
A	614	ASP	0.076	surface
A	615	VAL	0.056	surface
A	616	ASN	0.05	surface
A	617	CYS	0.046	surface
A	618	THR	0.047	surface
A	619	GLU	0.044	surface
A	620	VAL	0.049	surface
A	621	PRO	0.044	surface
A	622	VAL	0.055	surface
A	623	ALA	0.053	surface
A	624	ILE	0.053	surface
A	625	HIS	0.056	surface
A	626	ALA	0.062	surface
A	627	ASP	0.052	surface
A	628	GLN	0.05	surface
A	629	LEU	0.058	surface
A	630	THR	0.091	surface
A	631	PRO	0.122	surface
A	632	THR	0.084	surface
A	633	TRP	0.08	surface
A	634	ARG	0.057	surface
A	635	VAL	0.045	surface
A	636	TYR	0.049	surface
A	637	SER	0.041	surface
A	638	THR	0.04	surface
A	639	GLY	0.035	surface
A	640	SER	0.038	surface
A	641	ASN	0.04	surface
A	642	VAL	0.054	surface
A	643	PHE	0.071	surface
A	644	GLN	0.077	surface
A	645	THR	0.095	surface
A	646	ARG	0.081	surface
A	647	ALA	0.105	surface
A	648	GLY	0.07	surface
A	649	CYS	0	core
A	650	LEU	0.041	surface
A	651	ILE	0.033	surface
A	652	GLY	0.049	surface
A	653	ALA	0.048	surface
A	654	GLU	0.055	surface
A	655	HIS	0.054	surface
A	656	VAL	0.076	surface
A	657	ASN	0.085	surface
A	658	ASN	0.067	surface
A	659	SER	0.073	surface
A	660	TYR	0.074	surface
A	661	GLU	0.057	surface
A	662	CYS	0.054	surface
A	663	ASP	0.067	surface
A	664	ILE	0.053	surface
A	665	PRO	0.058	surface
A	666	ILE	0.081	surface
A	667	GLY	0.096	surface
A	668	ALA	0.096	surface
A	669	GLY	0.083	surface
A	670	ILE	0.084	surface
A	671	CYS	0.058	surface
A	672	ALA	0	core
A	673	SER	0.093	surface
A	674	TYR	0.082	surface
A	675	GLN	0.121	surface
A	676	THR	0.149	surface
A	677	GLN	0.132	surface
A	678	THR	0.129	surface
A	679	ASN	0.129	surface
A	680	SER	0.115	surface
A	681	PRO	0.132	surface
A	682	ARG	0.154	surface
A	683	ARG	0.163	surface
A	684	ALA	0.158	surface
A	685	ARG	0.114	surface
A	686	SER	0.122	surface
A	687	VAL	0.119	surface
A	688	ALA	0.098	surface
A	689	SER	0.1	surface
A	690	GLN	0.111	surface
A	691	SER	0.088	surface
A	692	ILE	0.064	surface
A	693	ILE	0.088	surface
A	694	ALA	0	core
A	695	TYR	0.069	surface
A	696	THR	0.07	surface
A	697	MET	0.066	surface
A	698	SER	0.05	surface
A	699	LEU	0.056	surface
A	700	GLY	0.06	surface
A	701	ALA	0.048	surface
A	702	GLU	0.048	surface
A	703	ASN	0.061	surface
A	704	SER	0.066	surface
A	705	VAL	0.069	surface
A	706	ALA	0.075	surface
A	707	TYR	0.077	surface
A	708	SER	0.074	surface
A	709	ASN	0.072	surface
A	710	ASN	0.072	surface
A	711	SER	0.07	surface
A	712	ILE	0.064	surface
A	713	ALA	0.074	surface
A	714	ILE	0.068	surface
A	715	PRO	0.082	surface
A	716	THR	0.102	surface
A	717	ASN	0.077	surface
A	718	PHE	0.136	surface
A	719	THR	0.122	surface
A	720	ILE	0.096	surface
A	721	SER	0.074	surface
A	722	VAL	0.038	surface
A	723	THR	0.04	surface
A	724	THR	0.035	surface
A	725	GLU	0.038	surface
A	726	ILE	0.034	surface
A	727	LEU	0.031	surface
A	728	PRO	0.028	surface
A	729	VAL	0.028	surface
A	730	SER	0.029	surface
A	731	MET	0.032	surface
A	732	THR	0.032	surface
A	733	LYS	0.075	surface
A	734	THR	0.074	surface
A	735	SER	0.074	surface
A	736	VAL	0.039	surface
A	737	ASP	0.036	surface
A	738	CYS	0	core
A	739	THR	0.04	surface
A	740	MET	0.039	surface
A	741	TYR	0	core
A	742	ILE	0	core
A	743	CYS	0.038	surface
A	744	GLY	0.039	surface
A	745	ASP	0.043	surface
A	746	SER	0.047	surface
A	747	THR	0.049	surface
A	748	GLU	0.048	surface
A	749	CYS	0.045	surface
A	750	SER	0.049	surface
A	751	ASN	0.05	surface
A	752	LEU	0.047	surface
A	753	LEU	0.046	surface
A	754	LEU	0.05	surface
A	755	GLN	0.051	surface
A	756	TYR	0.049	surface
A	757	GLY	0.054	surface
A	758	SER	0.051	surface
A	759	PHE	0.068	surface
A	760	CYS	0.076	surface
A	761	THR	0.077	surface
A	762	GLN	0.116	surface
A	763	LEU	0.142	surface
A	764	ASN	0.231	surface
A	765	ARG	0.28	surface
A	766	ALA	0.27	surface
A	767	LEU	0.219	surface
A	768	THR	0.238	surface
A	769	GLY	0.227	surface
A	770	ILE	0.198	surface
A	771	ALA	0.224	surface
A	772	VAL	0.291	surface
A	773	GLU	0.175	surface
A	774	GLN	0.069	surface
A	775	ASP	0.05	surface
A	776	LYS	0.038	surface
A	777	ASN	0.036	surface
A	778	THR	0.035	surface
A	779	GLN	0.039	surface
A	780	GLU	0.04	surface
A	781	VAL	0	core
A	782	PHE	0.039	surface
A	783	ALA	0.043	surface
A	784	GLN	0.051	surface
A	785	VAL	0.066	surface
A	786	LYS	0.077	surface
A	787	GLN	0.07	surface
A	788	ILE	0.078	surface
A	789	TYR	0.094	surface
A	790	LYS	0.072	surface
A	791	THR	0.074	surface
A	792	PRO	0.094	surface
A	793	PRO	0.078	surface
A	794	ILE	0.091	surface
A	795	LYS	0.08	surface
A	796	ASP	0.076	surface
A	797	PHE	0.097	surface
A	798	GLY	0.122	surface
A	799	GLY	0.083	surface
A	800	PHE	0	core
A	801	ASN	0.071	surface
A	802	PHE	0	core
A	803	SER	0.052	surface
A	804	GLN	0.057	surface
A	805	ILE	0.04	surface
A	806	LEU	0	core
A	807	PRO	0.068	surface
A	808	ASP	0.088	surface
A	809	PRO	0.098	surface
A	810	SER	0.095	surface
A	811	LYS	0.106	surface
A	812	PRO	0.115	surface
A	813	SER	0.09	surface
A	814	LYS	0.065	surface
A	815	ARG	0.066	surface
A	816	SER	0.055	surface
A	817	PHE	0.056	surface
A	818	ILE	0	core
A	819	GLU	0.054	surface
A	820	ASP	0.056	surface
A	821	LEU	0.045	surface
A	822	LEU	0.04	surface
A	823	PHE	0.046	surface
A	824	ASN	0.042	surface
A	825	LYS	0.042	surface
A	826	VAL	0.034	surface
A	827	THR	0.034	surface
A	828	LEU	0.03	surface
A	829	ALA	0.029	surface
A	830	ASP	0.028	surface
A	831	ALA	0.029	surface
A	832	GLY	0.029	surface
A	833	PHE	0.029	surface
A	834	ILE	0.037	surface
A	835	LYS	0.042	surface
A	836	GLN	0.095	surface
A	837	TYR	0.08	surface
A	838	GLY	0.115	surface
A	839	ASP	0.112	surface
A	840	CYS	0.201	surface
A	841	LEU	0.199	surface
A	842	GLY	0.231	surface
A	843	ASP	0.258	surface
A	844	ILE	0.249	surface
A	845	ALA	0.253	surface
A	846	ALA	0.243	surface
A	847	ARG	0.238	surface
A	848	ASP	0.238	surface
A	849	LEU	0.176	surface
A	850	ILE	0.148	surface
A	851	CYS	0.112	surface
A	852	ALA	0.103	surface
A	853	GLN	0.087	surface
A	854	LYS	0.055	surface
A	855	PHE	0.053	surface
A	856	ASN	0.034	surface
A	857	GLY	0.04	surface
A	858	LEU	0.037	surface
A	859	THR	0.08	surface
A	860	VAL	0.07	surface
A	861	LEU	0.034	surface
A	862	PRO	0.11	surface
A	863	PRO	0.082	surface
A	864	LEU	0.037	surface
A	865	LEU	0.034	surface
A	866	THR	0.034	surface
A	867	ASP	0.034	surface
A	868	GLU	0.04	surface
A	869	MET	0.036	surface
A	870	ILE	0.035	surface
A	871	ALA	0	core
A	872	GLN	0.046	surface
A	873	TYR	0.039	surface
A	874	THR	0	core
A	875	SER	0.045	surface
A	876	ALA	0	core
A	877	LEU	0	core
A	878	LEU	0.051	surface
A	879	ALA	0	core
A	880	GLY	0	core
A	881	THR	0.058	surface
A	882	ILE	0.067	surface
A	883	THR	0.074	surface
A	884	SER	0.102	surface
A	885	GLY	0.103	surface
A	886	TRP	0.074	surface
A	887	THR	0.138	surface
A	888	PHE	0.085	surface
A	889	GLY	0.183	surface
A	890	ALA	0.157	surface
A	891	GLY	0.119	surface
A	892	ALA	0.15	surface
A	893	ALA	0.154	surface
A	894	LEU	0.119	surface
A	895	GLN	0.124	surface
A	896	ILE	0.093	surface
A	897	PRO	0.081	surface
A	898	PHE	0.065	surface
A	899	ALA	0.094	surface
A	900	MET	0.069	surface
A	901	GLN	0.069	surface
A	902	MET	0	core
A	903	ALA	0.049	surface
A	904	TYR	0.052	surface
A	905	ARG	0.06	surface
A	906	PHE	0	core
A	907	ASN	0.078	surface
A	908	GLY	0.069	surface
A	909	ILE	0.087	surface
A	910	GLY	0.082	surface
A	911	VAL	0.115	surface
A	912	THR	0.094	surface
A	913	GLN	0.104	surface
A	914	ASN	0.157	surface
A	915	VAL	0.162	surface
A	916	LEU	0	core
A	917	TYR	0.17	surface
A	918	GLU	0.253	surface
A	919	ASN	0.144	surface
A	920	GLN	0.153	surface
A	921	LYS	0.189	surface
A	922	LEU	0.184	surface
A	923	ILE	0.192	surface
A	924	ALA	0.165	surface
A	925	ASN	0.099	surface
A	926	GLN	0.105	surface
A	927	PHE	0	core
A	928	ASN	0.067	surface
A	929	SER	0.075	surface
A	930	ALA	0.064	surface
A	931	ILE	0.059	surface
A	932	GLY	0.061	surface
A	933	LYS	0.053	surface
A	934	ILE	0.053	surface
A	935	GLN	0.055	surface
A	936	ASP	0.058	surface
A	937	SER	0.054	surface
A	938	LEU	0.052	surface
A	939	SER	0.049	surface
A	940	SER	0.049	surface
A	941	THR	0.048	surface
A	942	ALA	0.044	surface
A	943	SER	0.04	surface
A	944	ALA	0.032	surface
A	945	LEU	0.034	surface
A	946	GLY	0.034	surface
A	947	LYS	0.029	surface
A	948	LEU	0	core
A	949	GLN	0.033	surface
A	950	ASP	0.031	surface
A	951	VAL	0.031	surface
A	952	VAL	0.031	surface
A	953	ASN	0.032	surface
A	954	GLN	0.031	surface
A	955	ASN	0.031	surface
A	956	ALA	0	core
A	957	GLN	0.031	surface
A	958	ALA	0.03	surface
A	959	LEU	0.031	surface
A	960	ASN	0.03	surface
A	961	THR	0.028	surface
A	962	LEU	0.029	surface
A	963	VAL	0.028	surface
A	964	LYS	0.029	surface
A	965	GLN	0.033	surface
A	966	LEU	0.029	surface
A	967	SER	0.031	surface
A	968	SER	0.036	surface
A	969	ASN	0.044	surface
A	970	PHE	0.04	surface
A	971	GLY	0.053	surface
A	972	ALA	0.05	surface
A	973	ILE	0.045	surface
A	974	SER	0.042	surface
A	975	SER	0.038	surface
A	976	VAL	0.037	surface
A	977	LEU	0.036	surface
A	978	ASN	0.047	surface
A	979	ASP	0.048	surface
A	980	ILE	0.047	surface
A	981	LEU	0.049	surface
A	982	SER	0.046	surface
A	983	ARG	0.056	surface
A	984	LEU	0.058	surface
A	985	ASP	0.056	surface
A	986	LYS	0.056	surface
A	987	VAL	0.057	surface
A	988	GLU	0.054	surface
A	989	ALA	0.053	surface
A	990	GLU	0.049	surface
A	991	VAL	0.05	surface
A	992	GLN	0.049	surface
A	993	ILE	0.043	surface
A	994	ASP	0.043	surface
A	995	ARG	0.045	surface
A	996	LEU	0.04	surface
A	997	ILE	0.038	surface
A	998	THR	0.039	surface
A	999	GLY	0.04	surface
A	1000	ARG	0.036	surface
A	1001	LEU	0.05	surface
A	1002	GLN	0.036	surface
A	1003	SER	0.038	surface
A	1004	LEU	0	core
A	1005	GLN	0.049	surface
A	1006	THR	0.036	surface
A	1007	TYR	0.035	surface
A	1008	VAL	0.112	surface
A	1009	THR	0.036	surface
A	1010	GLN	0.035	surface
A	1011	GLN	0.055	surface
A	1012	LEU	0.07	surface
A	1013	ILE	0.039	surface
A	1014	ARG	0.038	surface
A	1015	ALA	0.064	surface
A	1016	ALA	0.035	surface
A	1017	GLU	0.037	surface
A	1018	ILE	0.035	surface
A	1019	ARG	0.036	surface
A	1020	ALA	0.038	surface
A	1021	SER	0.031	surface
A	1022	ALA	0	core
A	1023	ASN	0.042	surface
A	1024	LEU	0.041	surface
A	1025	ALA	0	core
A	1026	ALA	0.047	surface
A	1027	THR	0.057	surface
A	1028	LYS	0.045	surface
A	1029	MET	0	core
A	1030	SER	0.051	surface
A	1031	GLU	0.062	surface
A	1032	CYS	0	core
A	1033	VAL	0.041	surface
A	1034	LEU	0.049	surface
A	1035	GLY	0.051	surface
A	1036	GLN	0.068	surface
A	1037	SER	0.072	surface
A	1038	LYS	0.088	surface
A	1039	ARG	0.074	surface
A	1040	VAL	0.098	surface
A	1041	ASP	0.074	surface
A	1042	PHE	0.072	surface
A	1043	CYS	0.066	surface
A	1044	GLY	0.049	surface
A	1045	LYS	0.057	surface
A	1046	GLY	0.085	surface
A	1047	TYR	0.096	surface
A	1048	HIS	0.08	surface
A	1049	LEU	0	core
A	1050	MET	0	core
A	1051	SER	0	core
A	1052	PHE	0.036	surface
A	1053	PRO	0	core
A	1054	GLN	0	core
A	1055	SER	0	core
A	1056	ALA	0.029	surface
A	1057	PRO	0.029	surface
A	1058	HIS	0.028	surface
A	1059	GLY	0.026	surface
A	1060	VAL	0	core
A	1061	VAL	0.031	surface
A	1062	PHE	0	core
A	1063	LEU	0.034	surface
A	1064	HIS	0.042	surface
A	1065	VAL	0	core
A	1066	THR	0	core
A	1067	TYR	0.088	surface
A	1068	VAL	0.107	surface
A	1069	PRO	0.126	surface
A	1070	ALA	0.133	surface
A	1071	GLN	0.083	surface
A	1072	GLU	0.063	surface
A	1073	LYS	0.077	surface
A	1074	ASN	0.08	surface
A	1075	PHE	0.063	surface
A	1076	THR	0.071	surface
A	1077	THR	0.069	surface
A	1078	ALA	0	core
A	1079	PRO	0.073	surface
A	1080	ALA	0	core
A	1081	ILE	0.092	surface
A	1082	CYS	0.104	surface
A	1083	HIS	0.111	surface
A	1084	ASP	0.11	surface
A	1085	GLY	0.125	surface
A	1086	LYS	0.142	surface
A	1087	ALA	0.136	surface
A	1088	HIS	0.108	surface
A	1089	PHE	0.103	surface
A	1090	PRO	0.084	surface
A	1091	ARG	0.085	surface
A	1092	GLU	0.064	surface
A	1093	GLY	0.07	surface
A	1094	VAL	0.071	surface
A	1095	PHE	0.064	surface
A	1096	VAL	0.069	surface
A	1097	SER	0.07	surface
A	1098	ASN	0.077	surface
A	1099	GLY	0.084	surface
A	1100	THR	0.079	surface
A	1101	HIS	0.087	surface
A	1102	TRP	0.081	surface
A	1103	PHE	0.078	surface
A	1104	VAL	0.068	surface
A	1105	THR	0	core
A	1106	GLN	0.056	surface
A	1107	ARG	0.064	surface
A	1108	ASN	0.086	surface
A	1109	PHE	0.147	surface
A	1110	TYR	0.057	surface
A	1111	GLU	0.065	surface
A	1112	PRO	0.068	surface
A	1113	GLN	0.078	surface
A	1114	ILE	0.094	surface
A	1115	ILE	0.106	surface
A	1116	THR	0.106	surface
A	1117	THR	0.108	surface
A	1118	ASP	0.106	surface
A	1119	ASN	0.094	surface
A	1120	THR	0.106	surface
A	1121	PHE	0.119	surface
A	1122	VAL	0.142	surface
A	1123	SER	0.145	surface
A	1124	GLY	0.164	surface
A	1125	ASN	0.146	surface
A	1126	CYS	0.139	surface
A	1127	ASP	0.134	surface
A	1128	VAL	0.125	surface
A	1129	VAL	0.097	surface
A	1130	ILE	0.072	surface
A	1131	GLY	0.074	surface
A	1132	ILE	0.081	surface
A	1133	VAL	0.084	surface
A	1134	ASN	0.09	surface
A	1135	ASN	0.097	surface
A	1136	THR	0.111	surface
A	1137	VAL	0.124	surface
